# Within-patient evolution of plasmid-mediated antimicrobial resistance

**DOI:** 10.1101/2022.05.31.493991

**Authors:** Javier DelaFuente, Laura Toribio-Celestino, Alfonso Santos-Lopez, Ricardo Leon-Sampedro, Aida Alonso-del Valle, Coloma Costas, Marta Hernandez-Garcia, Lun Cui, Jeronimo Rodriguez-Beltran, David Bikard, Rafael Canton, Alvaro San Millan

**Author notes:** **Correspondence and request for materials** should be addressed to Javier DelaFuente & Alvaro San Millan.

## Abstract

Antibiotic resistance (AMR) in bacteria is a major threat to public health, and one of the key elements in the spread and evolution of AMR in clinical pathogens is the transfer of conjugative plasmids. The drivers of AMR evolution have been extensively studied *in vitro*, but the evolution of plasmid-mediated AMR *in vivo* remains poorly explored. Here, we tracked the evolution of the clinically-relevant plasmid pOXA-48, which confers resistance to the last-resort antibiotics carbapenems, in a large collection of enterobacterial clones isolated from the gut of hospitalised patients. Combining genomic and experimental approaches, we first characterized plasmid diversity and the genotypic and phenotypic effects of multiple plasmid mutations on a common genetic background. Second, using cutting-edge genomic editing in wild-type multidrug resistant enterobacteria, we dissected three cases of within-patient plasmid-mediated AMR evolution. Our results revealed, for the first time, compensatory evolution of plasmid-associated fitness cost, as well as the evolution of enhanced plasmid-mediated AMR, in bacteria evolving within the gut of hospitalised patients. Crucially, we observed that the evolution of plasmid-mediated AMR *in vivo* involves a pivotal trade-off between resistance levels and bacterial fitness. This study highlights the need to develop new evolution-informed approaches to tackle plasmid-mediated AMR dissemination.
