## Supplementary Table 1 for "Within-patient evolution of plasmid-mediated antimicrobial resistance"

### Sheet: TableS1_informaton
This table contains information from the wild-type pOXA-48-carrying strains isolated during the R-GNOSIS project. i) In Enterobacteria_collection tab we indicate a description of the isolates (Species, ST, isolation date...) indicating each PV (including the mutation, positions and sequencing technologies). ii) In SNP_features_in_pOXA-48 tab we indicate the SNPs including SNP type for the PVs (no…

### Sheet: Enterobacteria_collection
strain_id	Species	ST	Patient_code	isolation_date	ward	Intra_patient_evolution	Manuscript_name	PVs	pOXA48_SNPs	Insertion_position_ref	Deletion	Sequencing	genome_illumina	genome_id_long_read	BioProject	pOXA-48_accession_number
P47	Klebsiella_pneumoniae	15	EIA	2014-08-11	Gastrology			1	22416-C:T,26610-A:G		14883-16369	Illumina	WTCHG_354241_219132		PRJNA626430
K309	Klebsiella_pneumoniae	15	KPC	2016-01-18	Pneumology			1	22416-C:T,26610-A:G		14883-16369	Illumina	WTCHG_423853_273194		PRJNA626430
C837	Escherichia_coli	23	MOX	2016-02-23	Urology			1	22416-C:T,26610-A:G		14883-16369	Illumina	WTCHG_423853_277151		PRJNA626430
C779	Escherichia_coli	354	DWV	2015-12-12	Pneumology			1	22416-C:T,26610-A:G		14883-16369	Illumina	WTCHG_423853_273103		PRJNA626430
C778	Escherichia_coli	354	DWV	2015-12-09	Pneumology			1	22416-C:T,26610-A:G		14883-16369	Illumina	WTCHG_423853_272186		PRJNA626430
C790	Escherichia_coli	354	TRD	2015-12-16	Pneumology			1	22416-C:T,26610-A:G		14883-16369	Illumina	WTCHG_423853_276139		PRJNA626430
C206	Escherichia_coli	399	EIA	2014-07-31	Gastrology			1	22416-C:T,26610-A:G		14883-16369	Illumina	WTCHG_354241_267126		PRJNA626430
K79	Klebsiella_variicola	-	VPQ	2013-11-25	NA			2	22416-C:T,60026-A:C		14883-16369	Illumina	WTCHG_423853_203167		PRJNA626430
C662	Escherichia_coli	10	WFZ	2015-09-11	Pneumology			3	24298-A:G		14883-16369	Illumina	WTCHG_423853_264185		PRJNA626430
K64	Klebsiella_variicola	971	BLO	2013-11-08	neurosurgery			4	30420-T:G		14883-16369	Illumina	WTCHG_423853_295120		PRJNA626430
R9	Klebsiella_variicola	971	YWH	2014-09-26	NA			4	30420-T:G		14883-16369	Illumina	WTCHG_354241_221156		PRJNA626430
L38	Escherichia_coli	453	WZF	2013-12-13	NA			5	40369-AG:A		14883-16369	Illumina	WTCHG_423853_212154		PRJNA626430
CF13	Citrobacter_freundii	22	YUE	2014-10-17	Pneumology			6	40996-A:G		14883-16369	Illumina	WTCHG_354241_282116		PRJNA626430
CF12	Citrobacter_freundii	22	YUE	2014-10-31	Pneumology			6	40996-A:G		14883-16369	Illumina	WTCHG_354241_281104		PRJNA626430
C310	Escherichia_coli	23	YUE	2014-10-31	Pneumology			6	40996-A:G		14883-16369	Illumina	WTCHG_354241_272186		PRJNA626430
S8	Escherichia_coli	23	YUE	2014-10-20	NA			6	40996-A:G		14883-16369	Illumina	WTCHG_354241_228145		PRJNA626430
S7	Klebsiella_quasipneumoniae	1191	YUE	2014-10-20	Pneumology			6	40996-A:G		14883-16369	Illumina	WTCHG_354241_227133		PRJNA626430
S40	Citrobacter_freundii	-	YUE	2014-10-27	NA			6	40996-A:G		14883-16369	Illumina	WTCHG_354241_231181		PRJNA626430
KA1	Kluyvera_ascorbata	-	EBN	2014-04-08	Gastrology			7	42116-T:G,45042-T:TA		14883-16369	Illumina	WTCHG_423853_209190		PRJNA626430
R10	Kluyvera_ascorbata	-	YWH	2014-09-26	NA			8	45042-T:TA		14883-16369	Illumina	WTCHG_354241_222168		PRJNA626430
KA2	Kluyvera_ascorbata	-	DXH	2014-04-22	Pneumology			8	45042-T:TA		14883-16369	Illumina	WTCHG_354241_214167		PRJNA626430
KA5	Kluyvera_ascorbata	-	YWH	2014-09-26	Pneumology			8	45042-T:TA		14883-16369	Illumina	WTCHG_354241_215179		PRJNA626430
K60	Klebsiella_pneumoniae	405	QGM	2014-09-05	Gastrology			9	53269-T:A		14883-16369	Illumina	WTCHG_423853_292156		PRJNA626430
C272	Escherichia_coli	398	YWH	2014-10-10	Pneumology			10	6161-A:C		14883-16369	Illumina	WTCHG_354241_269150		PRJNA626430
O65	Escherichia_coli	131	HOQ	2014-07-09	NA			11	65398-A:G		9392-10160;14883-16369	Illumina	WTCHG_423853_233187		PRJNA626430
C152	Escherichia_coli	68	HAX	2014-06-20	NA			12			14883-16369;30591-32394	Illumina	WTCHG_354241_263173		PRJNA626430
C153	Escherichia_coli	68	HAX	2014-06-23	Gastrology			12			14883-16369;30591-32394	Illumina	WTCHG_354241_264185		PRJNA626430
C184	Escherichia_coli	68	HAX	2014-07-17	Gastrology			12			14883-16369;30591-32394	Illumina	WTCHG_354241_266114		PRJNA626430
M65	Enterobacter_cloacae	171	KWP	2014-02-24	NA			13			14883-16369;32530-46461	Illumina	WTCHG_423853_217189		PRJNA626430
K4	Klebsiella_pneumoniae	11	UQQ	2014-03-21	Pneumology			14	21859-A:G			Illumina	WTCHG_423853_288109		PRJNA626430
N22	Klebsiella_pneumoniae	307	WIX	2014-03-17	NA			15	22416-C:T			Illumina	WTCHG_423853_220153		PRJNA626430
K65	Klebsiella_variicola	388	QYW	2014-10-23	NA			16	30420-T:G			Illumina	WTCHG_354241_295177		PRJNA626430
K73	Klebsiella_variicola	388	YWH	2014-10-10	Pneumology			16	30420-T:G			Illumina	WTCHG_354241_296189		PRJNA626430
H73	Klebsiella_pneumoniae	11	HAX	2016-01-18	NA			17	44432-T:G			Illumina	WTCHG_354241_284140		PRJNA626430
K235	Klebsiella_pneumoniae	307	IWH	2015-09-22	Urology			18	45089-T:C			Illumina	WTCHG_423853_239182		PRJNA626430
K2	Klebsiella_pneumoniae	11	MRT	2014-03-21	Pneumology			19			30467-32393	Illumina	WTCHG_423853_233110		PRJNA626430
K15	Klebsiella_pneumoniae	11	QXH	2014-04-22	Urology			20			5201-5913	Illumina	WTCHG_423853_219132		PRJNA626430
G9	Klebsiella_pneumoniae	405	DIU	2012-07-02	NA			21	10146-C:T		14883-16369	Illumina	WTCHG_423853_204142		PRJNA626430
K165-2	Klebsiella_pneumoniae	307	JWC	2015-08-10	Urology	yes	JWC*	A			10160-10358	Illumina+LongRead	WTCHG_354241_208190	K165WT_nanopore	PRJNA626430 / PRJNA838107
K229	Klebsiella_pneumoniae	11	WDV	2015-12-18	Pneumology	yes	WDV*	B			32523-45514;9392-10160	Illumina+LongRead	WTCHG_423853_238170	K229new-30C6_nanopore	PRJNA626430 / PRJNA838107
K298	Klebsiella_pneumoniae	11	MGW	2015-12-10	Gastrology			C	34260-C:T			Illumina	WTCHG_423853_269147		PRJNA626430
C704	Escherichia_coli	2522	MBD	2015-09-18	Gastrology			D	37979-T:C,63876-T:G	7018_CTX-M-15		Illumina	WTCHG_423853_266114		PRJNA626430
K78	Klebsiella_pneumoniae	11	EXJ	2013-11-23	NA			F			14883-16369	Illumina	WTCHG_423853_202179		PRJNA626430
I19	Klebsiella_pneumoniae	405	VWJ	2013-01-25	NA			F			14883-16369	Illumina	WTCHG_423853_207178		PRJNA626430
J57	Klebsiella_variicola	971	WZF	2013-08-20	NA			F			14883-16369	Illumina	WTCHG_423853_208190		PRJNA626430
P45	Klebsiella_oxytoca	971	PLV	2014-08-11	NA			F			14883-16369	Illumina	WTCHG_423853_236151		PRJNA626430
L39	Klebsiella_oxytoca	-	WZF	2013-12-13	NA			F			14883-16369	Illumina	WTCHG_423853_213142		PRJNA626430
N6	Citrobacter_koseri	-	AOI	2014-03-10	NA			F			14883-16369	Illumina	WTCHG_423853_230128		PRJNA626430
K17	Raoultella	-	DXH	2014-04-22	Pneumology			F			14883-16369	Illumina	WTCHG_354241_288188		PRJNA626430
M60	Kluyvera_ascorbata	-	GFL	2014-02-25	NA			F			14883-16369	Illumina	WTCHG_423853_216106		PRJNA626430
O44	Escherichia_coli	131	QHY	2014-06-30	NA			E	22416-C:T		14883-16369	Illumina	WTCHG_423853_231116		PRJNA626430
N11	Escherichia_coli	155	WIX	2014-03-12	NA			E	22416-C:T		14883-16369	Illumina	WTCHG_423853_219165		PRJNA626430
N36	Klebsiella_pneumoniae	307	YLG	2014-03-19	NA			E	22416-C:T		14883-16369	Illumina	WTCHG_423853_227164		PRJNA626430
K83	Klebsiella_pneumoniae	628	HKH	2014-10-14	Pneumology			E	22416-C:T		14883-16369	Illumina	WTCHG_354241_201106		PRJNA626430
K84	Klebsiella_pneumoniae	628	HKH	2014-10-22	Pneumology			E	22416-C:T		14883-16369	Illumina	WTCHG_354241_202118		PRJNA626430
C288	Escherichia_coli	744	HKH	2014-10-14	Pneumology	yes		E	22416-C:T		14883-16369	Illumina+LongRead	WTCHG_354241_270162	C288WT_nanopore	PRJNA626430 / PRJNA838107
H53	Klebsiella_pneumoniae	487	KMG	2012-10-08	NA			G	22416-C:T,28222-A:G		14883-16369	Illumina	WTCHG_423853_206166		PRJNA626430
R24	Klebsiella_oxytoca	2	LPW	2014-10-02	Pneumology			I				Illumina	WTCHG_354241_223180		PRJNA626430
C165	Escherichia_coli	10	YJX	2014-07-03	Gastrology			I				Illumina	WTCHG_423853_258113		PRJNA626430
C166	Escherichia_coli	10	YJX	2014-07-10	Gastrology			I				Illumina	WTCHG_423853_259125		PRJNA626430
C646	Escherichia_coli	10	HKO	2015-08-18	Gastrology			I				Illumina	WTCHG_423853_263173		PRJNA626430
C643	Escherichia_coli	10	JRV	2015-08-18	Gastrology			I				Illumina	WTCHG_354241_280187		PRJNA626430
C717	Escherichia_coli	10	DSO	2015-10-01	Urology			I				Illumina	WTCHG_423853_267126		PRJNA626430
N46	Escherichia_coli	10	BXD	2014-03-24	NA			I				Illumina	WTCHG_423853_229140		PRJNA626430
C718	Escherichia_coli	10	DSO	2015-10-06	Urology			I				Illumina	WTCHG_423853_268138		PRJNA626430
C642	Escherichia_coli	10	JRV	2015-08-13	Gastrology			I				Illumina	WTCHG_354241_279175		PRJNA626430
C667	Escherichia_coli	10	OUZ	2015-09-02	Urology			I				Illumina	WTCHG_423853_265102		PRJNA626430
C752	Escherichia_coli	10	WJK	2015-11-05	Gastrology			I				Illumina	WTCHG_423853_270162		PRJNA626430
C728	Escherichia_coli	10	CPJ	2015-10-07	Gastrology			I				Illumina	WTCHG_423853_269150		PRJNA626430
K161	Klebsiella_pneumoniae	11	AOG	2015-06-12	Pneumology			I				Illumina	WTCHG_423853_224192		PRJNA626430
K39	Klebsiella_pneumoniae	11	WTZ	2014-07-17	neurosurgery			I				Illumina	WTCHG_423853_287121		PRJNA626430
K28	Klebsiella_pneumoniae	11	SQC	2014-05-06	Gastrology			I				Illumina	WTCHG_423853_259172		PRJNA626430
K74	Klebsiella_pneumoniae	11	SJH	2013-11-15	NA			I				Illumina	WTCHG_423853_296108		PRJNA626430
K281	Klebsiella_pneumoniae	11	VPX	2015-11-20	neurosurgery			I				Illumina	WTCHG_423853_261148		PRJNA626430
L74	Klebsiella_pneumoniae	11	EGE	2014-01-16	NA			I				Illumina	WTCHG_423853_215118		PRJNA626430
K317	Klebsiella_pneumoniae	11	XQO	2016-02-19	Pneumology			I				Illumina	WTCHG_423853_278134		PRJNA626430
L44	Klebsiella_pneumoniae	11	PZW	2013-12-23	NA			I				Illumina	WTCHG_423853_214130		PRJNA626430
K295	Klebsiella_pneumoniae	11	NQR	2015-12-11	neurosurgery			I				Illumina	WTCHG_423853_266183		PRJNA626430
K319	Klebsiella_pneumoniae	11	WMM	2016-02-17	neurosurgery			I				Illumina	WTCHG_423853_280110		PRJNA626430
K236-1	Klebsiella_pneumoniae	11	AOE	2015-12-14	neurosurgery			I				Illumina	WTCHG_423853_240194		PRJNA626430
N_34	Klebsiella_pneumoniae	11	TCB	2014-05-03	NA			I				Illumina	WTCHG_423853_225188		PRJNA626430
L27	Klebsiella_pneumoniae	11	YVV	2013-11-12	NA			I				Illumina	WTCHG_423853_211166		PRJNA626430
K266	Klebsiella_pneumoniae	11	AAQ	2015-11-06	neurosurgery			I				Illumina	WTCHG_423853_252148		PRJNA626430
K326	Klebsiella_pneumoniae	11	AHT	2016-03-17	neurosurgery			I				Illumina	WTCHG_423853_284157		PRJNA626430
K162	Klebsiella_pneumoniae	11	AOG	2015-09-11	Pneumology			I				Illumina	WTCHG_423853_225109		PRJNA626430
K323	Klebsiella_pneumoniae	11	MZD	2016-02-25	Gastrology			I				Illumina	WTCHG_423853_282181		PRJNA626430
K29	Klebsiella_pneumoniae	11	SQC	2014-05-08	Gastrology			I				Illumina	WTCHG_423853_263124		PRJNA626430
K267	Klebsiella_pneumoniae	11	AAQ	2015-11-20	neurosurgery			I				Illumina	WTCHG_423853_253160		PRJNA626430
K324	Klebsiella_pneumoniae	11	MZD	2016-03-03	Gastrology			I				Illumina	WTCHG_423853_283169		PRJNA626430
K280	Klebsiella_pneumoniae	11	VPX	2015-11-06	neurosurgery			I				Illumina	WTCHG_423853_260160		PRJNA626430
K62	Klebsiella_pneumoniae	11	RNF	2013-11-11	NA			I				Illumina	WTCHG_423853_293144		PRJNA626430
K264	Klebsiella_pneumoniae	11	AAQ	2015-10-26	neurosurgery			I				Illumina	WTCHG_423853_250124		PRJNA626430
K147	Klebsiella_pneumoniae	11	IZX	2015-04-08	Urology			I				Illumina	WTCHG_423853_218120		PRJNA626430
K127	Klebsiella_pneumoniae	11	EKW	2015-02-24	Pneumology			I				Illumina	WTCHG_423853_215179		PRJNA626430
K197	Klebsiella_pneumoniae	11	IUB	2015-07-21	Pneumology			I				Illumina	WTCHG_423853_230169		PRJNA626430
K88	Klebsiella_pneumoniae	11	FIB	2014-10-23	Gastrology			I				Illumina	WTCHG_423853_205143		PRJNA626430
K24	Klebsiella_pneumoniae	11	WXQ	2014-05-05	Gastrology			I				Illumina	WTCHG_354241_290117		PRJNA626430
K294	Klebsiella_pneumoniae	11	NQR	2015-12-03	neurosurgery			I				Illumina	WTCHG_423853_265195		PRJNA626430
K160	Klebsiella_pneumoniae	11	AOG	2015-06-05	Pneumology			I				Illumina	WTCHG_423853_223180		PRJNA626430
K93	Klebsiella_pneumoniae	11	VUC	2014-10-29	Gastrology			I				Illumina	WTCHG_423853_207119		PRJNA626430
N_22	Klebsiella_pneumoniae	11	ZHT	2014-04-25	NA			I				Illumina	WTCHG_423853_221141		PRJNA626430
P76	Klebsiella_pneumoniae	11	HRL	2014-08-27	NA			I				Illumina	WTCHG_423853_237139		PRJNA626430
K268	Klebsiella_pneumoniae	11	AAQ	2015-11-27	neurosurgery			I				Illumina	WTCHG_423853_254172		PRJNA626430
K271	Klebsiella_pneumoniae	11	XLQ	2015-12-28	neurosurgery			I				Illumina	WTCHG_423853_257196		PRJNA626430
K312	Klebsiella_pneumoniae	11	LCN	2016-01-18	neurosurgery			I				Illumina	WTCHG_423853_274182		PRJNA626430
K109	Klebsiella_pneumoniae	11	LPW	2014-12-09	Pneumology			I				Illumina	WTCHG_354241_204142		PRJNA626430
K1	Klebsiella_pneumoniae	11	DYN	2014-03-14	neurosurgery			I				Illumina	WTCHG_423853_212143		PRJNA626430
K260	Klebsiella_pneumoniae	11	PKO	2015-11-23	neurosurgery			I				Illumina	WTCHG_423853_248195		PRJNA626430
K116	Klebsiella_pneumoniae	11	FTP	2015-01-28	Pneumology			I				Illumina	WTCHG_423853_214167		PRJNA626430
K52	Klebsiella_pneumoniae	11	IGJ	2014-09-17	neurosurgery			I				Illumina	WTCHG_354241_294165		PRJNA626430
K308	Klebsiella_pneumoniae	11	FLU	2016-01-13	Gastrology			I				Illumina	WTCHG_423853_272111		PRJNA626430
K36	Klebsiella_pneumoniae	11	WXQ	2014-07-09	Gastrology			I				Illumina	WTCHG_423853_286133		PRJNA626430
K8	Klebsiella_pneumoniae	11	QIT	2014-03-25	Urology			I				Illumina	WTCHG_423853_204155		PRJNA626430	MT441554 (pOXA-48_K8)
K263	Klebsiella_pneumoniae	11	VUP	2015-10-23	neurosurgery			I				Illumina	WTCHG_423853_249112		PRJNA626430
X6	Klebsiella_pneumoniae	11	HAX	2015-03-16	Gastrology			I				Illumina	WTCHG_354241_234122		PRJNA626430
R25	Klebsiella_pneumoniae	11	LPW	2014-10-02	NA			I				Illumina	WTCHG_354241_224192		PRJNA626430
K76	Klebsiella_pneumoniae	11	YWR	2013-11-20	NA			I				Illumina	WTCHG_423853_201191		PRJNA626430
N45	Klebsiella_pneumoniae	11	BXD	2014-03-24	NA			I				Illumina	WTCHG_423853_228152		PRJNA626430
K265	Klebsiella_pneumoniae	11	AAQ	2015-11-02	neurosurgery			I				Illumina	WTCHG_423853_251136		PRJNA626430
K269	Klebsiella_pneumoniae	11	XLQ	2015-10-27	neurosurgery			I				Illumina	WTCHG_423853_255184		PRJNA626430
K270	Klebsiella_pneumoniae	11	XLQ	2015-11-23	neurosurgery			I				Illumina	WTCHG_423853_256196		PRJNA626430
K259	Klebsiella_pneumoniae	11	PKO	2015-11-06	neurosurgery			I				Illumina	WTCHG_423853_246171		PRJNA626430
K51	Klebsiella_pneumoniae	11	IGJ	2014-09-03	neurosurgery			I				Illumina	WTCHG_354241_293153		PRJNA626430
K293	Klebsiella_pneumoniae	11	AOE	2015-12-10	neurosurgery			I				Illumina	WTCHG_423853_264112		PRJNA626430
K89	Klebsiella_pneumoniae	11	FIB	2014-10-27	Gastrology			I				Illumina	WTCHG_423853_206131		PRJNA626430
K202	Klebsiella_pneumoniae	11	VZO	2015-09-11	Pneumology			I				Illumina	WTCHG_423853_234122		PRJNA626430
K313	Klebsiella_pneumoniae	11	PLA	2016-01-18	neurosurgery			I				Illumina	WTCHG_423853_275170		PRJNA626430
Kasterisk70	Klebsiella_pneumoniae	11	WXQ	2013-11-15	NA			I				Illumina	WTCHG_354241_287176		PRJNA626430
N23	Klebsiella_pneumoniae	11	DKO	2014-03-14	NA			I				Illumina	WTCHG_423853_222129		PRJNA626430
L45	Klebsiella_pneumoniae	11	RNF	2013-12-23	NA			I				Illumina	WTCHG_423853_256101		PRJNA626430
K47	Klebsiella_pneumoniae	11	IGJ	2014-08-28	neurosurgery			I				Illumina	WTCHG_354241_292141		PRJNA626430
K31	Klebsiella_pneumoniae	11	XIA	2014-05-13	Urology			I				Illumina	WTCHG_354241_291129		PRJNA626430
E73	Klebsiella_pneumoniae	11	UHM	2012-04-02	NA			I				Illumina	WTCHG_423853_289105		PRJNA626430
F73	Klebsiella_pneumoniae	11	OKN	2012-06-26	NA			I				Illumina	WTCHG_423853_296189		PRJNA626430
F14	Klebsiella_pneumoniae	11	PLO	2012-04-16	NA			I				Illumina	WTCHG_423853_292141		PRJNA626430
E76	Klebsiella_pneumoniae	11	UHM	2012-04-02	NA			I				Illumina	WTCHG_423853_291129		PRJNA626430
K34	Klebsiella_pneumoniae	11	FCH	2013-10-16	NA			I				Illumina	WTCHG_423853_285145		PRJNA626430
G21	Klebsiella_pneumoniae	11	FCH	2012-07-17	NA			I				Illumina	WTCHG_423853_202118		PRJNA626430
F48	Klebsiella_pneumoniae	11	GXA	2012-06-05	NA			I				Illumina	WTCHG_423853_293153		PRJNA626430
E74	Klebsiella_pneumoniae	11	UHM	2012-03-28	NA			I				Illumina	WTCHG_423853_290117		PRJNA626430
E63	Enterobacter_aerogenes	11	UHM	2012-03-22	NA			I				Illumina	WTCHG_423853_288188		PRJNA626430
K244	Klebsiella_pneumoniae	15	DSO	2015-10-06	Urology			I				Illumina	WTCHG_423853_244147		PRJNA626430
P26	Klebsiella_oxytoca	15	NDY	2014-08-04	NA			I				Illumina	WTCHG_423853_234175		PRJNA626430
K207	Klebsiella_pneumoniae	15	JRV	2015-08-18	Gastrology			I				Illumina	WTCHG_354241_213155		PRJNA626430
K219	Klebsiella_pneumoniae	15	LKS	2015-08-27	Gastrology			I				Illumina	WTCHG_423853_236146		PRJNA626430
K243	Klebsiella_pneumoniae	15	DSO	2015-10-01	Urology			I				Illumina	WTCHG_423853_243135		PRJNA626430
C781	Escherichia_coli	44	MGW	2015-12-10	Gastrology			I				Illumina	WTCHG_423853_274115		PRJNA626430
O50	Citrobacter_freundii	62	YLG	2014-06-30	NA			I				Illumina	WTCHG_423853_232104		PRJNA626430
N33	Raoultella	69	HAX	2016-07-27	NA			I				Illumina	WTCHG_354241_217108		PRJNA626430
F65	Escherichia_coli	88	BRG	2012-06-19	NA			I				Illumina	WTCHG_423853_295177		PRJNA626430
E40	Enterobacter_cloacae	96	MMD	2015-08-11	Gastrology			I				Illumina	WTCHG_423853_285152		PRJNA626430
Basterisk6	Escherichia_coli	99	ZGX	2015-07-07	NA			I				Illumina	WTCHG_354241_258113		PRJNA626430
C609	Escherichia_coli	99	ZGX	2015-07-09	Urology			I				Illumina	WTCHG_354241_277151		PRJNA626430
C610	Escherichia_coli	99	ZGX	2015-07-13	Urology			I				Illumina	WTCHG_354241_278163		PRJNA626430
M66	Escherichia_coli	131	BRG	2014-02-24	NA			I				Illumina	WTCHG_423853_218177		PRJNA626430
C784	Escherichia_coli	137	WLP	2015-12-15	Pneumology			I				Illumina	WTCHG_423853_275127		PRJNA626430
C325	Escherichia_coli	137	RUI	2014-11-24	Gastrology			I				Illumina	WTCHG_423853_261149		PRJNA626430
K221	Klebsiella_pneumoniae	151	OUZ	2015-09-02	Urology			I				Illumina	WTCHG_423853_237158		PRJNA626430
C239	Escherichia_coli	156	IGJ	2014-09-03	neurosurgery			I				Illumina	WTCHG_354241_268138		PRJNA626430
E26	Enterobacter_cloacae	272	IXY	2015-02-11	Gastrology			I				Illumina	WTCHG_423853_283128		PRJNA626430
K314	Klebsiella_pneumoniae	307	LBG	2016-02-03	Pneumology			I				Illumina	WTCHG_423853_276158		PRJNA626430
K306	Klebsiella_pneumoniae	307	UKC	2016-02-02	Pneumology			I				Illumina	WTCHG_423853_271123		PRJNA626430
K315	Klebsiella_pneumoniae	307	EUY	2016-02-09	Urology			I				Illumina	WTCHG_423853_277146		PRJNA626430
K163	Klebsiella_pneumoniae	307	JWC	2015-06-08	Urology	yes		I				Illumina+LongRead	WTCHG_354241_206166	K163WT-28F1_nanopore	PRJNA626430 / PRJNA838107
K164	Klebsiella_pneumoniae	307	JWC	2015-06-10	Urology	yes		I				Illumina	WTCHG_354241_207178		PRJNA626430
K166	Klebsiella_pneumoniae	307	JWC	2015-08-18	Urology	yes		I				Illumina	WTCHG_354241_209107		PRJNA626430
K199	Klebsiella_pneumoniae	307	MCZ	2015-07-27	neurosurgery			I				Illumina	WTCHG_423853_232193		PRJNA626430
R50	Klebsiella_pneumoniae	307	QYW	2014-10-09	NA			I				Illumina	WTCHG_354241_225109		PRJNA626430
K172	Klebsiella_pneumoniae	307	TAW	2015-06-16	Pneumology			I				Illumina	WTCHG_423853_227133		PRJNA626430
J66	Klebsiella_pneumoniae	307	NBD	2013-09-02	NA			I				Illumina	WTCHG_423853_210119		PRJNA626430
K198	Klebsiella_pneumoniae	307	MCZ	2015-07-22	neurosurgery			I				Illumina	WTCHG_423853_231181		PRJNA626430
K173	Klebsiella_pneumoniae	307	TAW	2015-06-19	Pneumology			I				Illumina	WTCHG_423853_228145		PRJNA626430
K174	Klebsiella_pneumoniae	307	TAW	2015-07-07	Pneumology			I				Illumina	WTCHG_423853_229157		PRJNA626430
J61	Klebsiella_pneumoniae	307	NBD	2013-08-26	NA			I				Illumina	WTCHG_423853_209107		PRJNA626430
K318	Klebsiella_pneumoniae	307	KZE	2016-02-12	Pneumology			I				Illumina	WTCHG_423853_279122		PRJNA626430
K165-1	Klebsiella_pneumoniae	307	JWC	2015-08-10	Urology	yes		I				Illumina	74_S110		PRJNA838107
S13	Escherichia_coli	388	QYW	2014-10-20	NA			I				Illumina	WTCHG_354241_229157		PRJNA626430
S17	Escherichia_coli	388	QYW	2014-10-20	neurosurgery			I				Illumina	WTCHG_354241_230169		PRJNA626430
K321	Klebsiella_pneumoniae	392	EJS	2016-02-19	Pneumology			I				Illumina	WTCHG_423853_281193		PRJNA626430
Basterisk5	Klebsiella_pneumoniae	392	ZGX	2015-07-07	NA			I				Illumina	WTCHG_354241_257101		PRJNA626430
K187	Klebsiella_pneumoniae	392	ZGX	2015-07-09	Urology			I				Illumina	WTCHG_354241_211131		PRJNA626430
K188	Klebsiella_pneumoniae	392	ZGX	2015-07-13	Urology			I				Illumina	WTCHG_354241_212143		PRJNA626430
enye35	Escherichia_coli	393	TCB	2014-05-03	NA			I				Illumina	WTCHG_423853_226176		PRJNA626430
L2	Klebsiella_pneumoniae	405	EVU	2013-11-28	NA			I				Illumina	WTCHG_423853_210178		PRJNA626430
K171	Klebsiella_pneumoniae	405	KYY	2015-06-17	Pneumology			I				Illumina	WTCHG_354241_210119		PRJNA626430
Z29	Escherichia_coli	453	ZDY	2015-05-28	NA			I				Illumina	WTCHG_354241_235134		PRJNA626430
C163	Escherichia_coli	453	ZDY	2014-06-27	Gastrology			I				Illumina	WTCHG_354241_265102		PRJNA626430
C164	Escherichia_coli	453	ROX	2014-06-26	Pneumology			I				Illumina	WTCHG_423853_262161		PRJNA626430
C527	Escherichia_coli	453	ZDY	2015-05-28	Gastrology			I				Illumina	WTCHG_354241_273103		PRJNA626430
enye27	Escherichia_coli	453	YEX	2014-04-28	NA			I				Illumina	WTCHG_423853_224105		PRJNA626430
E17	Enterobacter_cloacae	598	GKY	2014-09-17	Urology			I				Illumina	WTCHG_423853_279175		PRJNA626430
C614	Escherichia_coli	607	ETW	2015-07-16	Gastrology			I				Illumina	WTCHG_423853_257101		PRJNA626430
C96	Escherichia_coli	1196	XIA	2014-05-13	Urology			I				Illumina	WTCHG_354241_261149		PRJNA626430
P77	Escherichia_coli	1011	HRL	2014-08-27	NA			I				Illumina	WTCHG_423853_238127		PRJNA626430
K63	Escherichia_coli	1406	BLO	2013-11-11	NA			I				Illumina	WTCHG_423853_294132		PRJNA626430
P27	Escherichia_coli	1674	NDY	2014-08-04	NA			I				Illumina	WTCHG_423853_235163		PRJNA626430
K208	Klebsiella_pneumoniae	1694	WTX	2015-08-14	Pneumology			I				Illumina	WTCHG_423853_235134		PRJNA626430
C573	Escherichia_coli	2600	JWC	2015-08-18	Urology			I				Illumina	WTCHG_354241_275127		PRJNA626430
Casterisk44	Escherichia_coli	2600	JWC	2015-07-08	NA			I				Illumina	WTCHG_354241_259125		PRJNA626430
N24	Escherichia_coli	3024	DKO	2014-03-14	NA			I				Illumina	WTCHG_423853_223117		PRJNA626430
C777	Escherichia_coli	6083	NQR	2015-12-11	neurosurgery			I				Illumina	WTCHG_423853_271174		PRJNA626430
C586	Escherichia_coli	-	KYY	2015-06-17	Pneumology			I				Illumina	WTCHG_354241_276139		PRJNA626430
CF15	Citrobacter_freundii	-	LPW	2014-12-09	Pneumology			I				Illumina	WTCHG_354241_283128		PRJNA626430
CF6	Citrobacter_koseri	-	WGN	2014-07-28	Gastrology			I				Illumina	WTCHG_423853_278163		PRJNA626430
K150	Klebsiella_oxytoca	-	ZDY	2015-05-28	Gastrology			I				Illumina	WTCHG_354241_205154		PRJNA626430
Z39	Klebsiella_oxytoca	-	ZDY	2015-05-28	Gastrology			I				Illumina	WTCHG_354241_236146		PRJNA626430
J72	Citrobacter_amaloticus	-	FCH	2013-09-16	NA			I				Illumina	WTCHG_423853_211131		PRJNA626430
K301	Klebsiella_quasipneumoniae	-	WXI	2016-02-04	Gastrology			I				Illumina	WTCHG_423853_270135		PRJNA626430
C289	Escherichia_coli	744	HKH	2014-10-22	Pneumology	yes	HKH*	K	22416-C:T,65384-GA:G		14883-16369	Illumina+LongRead	WTCHG_354241_271174	C289WT-31C7_nanopore	PRJNA626430 / PRJNA838107
K25	Klebsiella_pneumoniae	11	MPS	2014-05-05	Pneumology			J	59983-A:C			Illumina	WTCHG_423853_245159		PRJNA626430
K26	Klebsiella_pneumoniae	11	MPS	2014-05-06	Pneumology			J	59983-A:C			Illumina	WTCHG_423853_247183		PRJNA626430
K57	Klebsiella_pneumoniae	11	INY	2014-09-04	Pneumology			H	50468-A:C			Illumina	WTCHG_423853_289192		PRJNA626430
K237	Klebsiella_pneumoniae	11	QUB	2015-09-24	Urology			H	50468-A:C			Illumina	WTCHG_423853_241111		PRJNA626430
K238	Klebsiella_pneumoniae	11	QUB	2015-09-28	Urology			H	50468-A:C			Illumina	WTCHG_423853_242123		PRJNA626430
K90	Klebsiella_pneumoniae	11	TGY	2014-10-23	Pneumology			H	50468-A:C			Illumina	WTCHG_354241_203130		PRJNA626430
S53	Escherichia_coli	457	TGY	2014-11-03	Pneumology			H	50468-A:C			Illumina	WTCHG_354241_232193		PRJNA626430
J78	Escherichia_coli	1722	TGY	2016-03-22	NA			H	50468-A:C			Illumina	WTCHG_354241_285152		PRJNA626430
K273	Klebsiella_pneumoniae	14	FLM	2015-10-28	Gastrology			L			14883-16369;30441-40416	Illumina	WTCHG_423853_258184		PRJNA626430
G14	Enterobacter_cloacae	522	KMG	2012-07-09	NA			M	6783-G:T,22416-C:T		14883-16369	Illumina	WTCHG_423853_294165		PRJNA626430
E57	Enterobacter_cloacae	522	KMG	2012-03-11	NA			M	6783-G:T,22416-C:T		14883-16369	Illumina	WTCHG_423853_287176		PRJNA626430
G55	Enterobacter_cloacae	522	KMG	2012-08-07	NA			M	6783-G:T,22416-C:T		14883-16369	Illumina	WTCHG_423853_203130		PRJNA626430
H21	Enterobacter_cloacae	522	KMG	2012-09-24	NA			M	6783-G:T,22416-C:T		14883-16369	Illumina	WTCHG_423853_205154		PRJNA626430
K152	Klebsiella_pneumoniae	11	WDV	2015-08-21	Pneumology	yes		N			9392-10160	Illumina	WTCHG_423853_221156		PRJNA626430
K151	Klebsiella_pneumoniae	11	WDV	2015-08-18	Pneumology	yes		N			9392-10160	Illumina	WTCHG_423853_220144		PRJNA626430
K153	Klebsiella_pneumoniae	11	WDV	2015-09-18	Pneumology	yes		N			9392-10160	Illumina+LongRead	WTCHG_423853_222168	K153WT-30A7_nanopore	PRJNA626430 / PRJNA838107

### Sheet: SNP_features_in_pOXA-48
Sample	PVs	genome_id	position	type	reference	alt	evidence	ftype	strand	nt_position	aa_position	SNP_type	change	locus_tag	gene	product	Patient_code
C206	1	WTCHG_354241_267126	22416	snp	T	C	C:20 T:0	CDS	+	150/585	50/194	synonymous_variant	c.150T>C	DNDJGHEP_00008	HP8	hypothetical protein 8	EIA
C206	1	WTCHG_354241_267126	26610	snp	G	A	A:20 G:0	CDS	+	736/741	246/246	missense_variant	c.736G>A	DNDJGHEP_00034	xerD	XerD	EIA
C778	1	WTCHG_423853_272186	22416	snp	T	C	C:20 T:0	CDS	+	150/585	50/194	synonymous_variant	c.150T>C	DNDJGHEP_00008	HP8	hypothetical protein 8	DWV
C778	1	WTCHG_423853_272186	26610	snp	G	A	A:20 G:0	CDS	+	736/741	246/246	missense_variant	c.736G>A	DNDJGHEP_00034	xerD	XerD	DWV
C779	1	WTCHG_423853_273103	22416	snp	T	C	C:20 T:0	CDS	+	150/585	50/194	synonymous_variant	c.150T>C	DNDJGHEP_00008	HP8	hypothetical protein 8	DWV
C779	1	WTCHG_423853_273103	26610	snp	G	A	A:20 G:0	CDS	+	736/741	246/246	missense_variant	c.736G>A	DNDJGHEP_00034	xerD	XerD	DWV
C790	1	WTCHG_423853_276139	22416	snp	T	C	C:20 T:0	CDS	+	150/585	50/194	synonymous_variant	c.150T>C	DNDJGHEP_00008	HP8	hypothetical protein 8	TRD
C790	1	WTCHG_423853_276139	26610	snp	G	A	A:20 G:0	CDS	+	736/741	246/246	missense_variant	c.736G>A	DNDJGHEP_00034	xerD	XerD	TRD
C837	1	WTCHG_423853_277151	22416	snp	T	C	C:20 T:0	CDS	+	150/585	50/194	synonymous_variant	c.150T>C	DNDJGHEP_00008	HP8	hypothetical protein 8	MOX
C837	1	WTCHG_423853_277151	26610	snp	G	A	A:20 G:0	CDS	+	736/741	246/246	missense_variant	c.736G>A	DNDJGHEP_00034	xerD	XerD	MOX
K309	1	WTCHG_423853_273194	22416	snp	T	C	C:20 T:0	CDS	+	150/585	50/194	synonymous_variant	c.150T>C	DNDJGHEP_00008	HP8	hypothetical protein 8	KPC
K309	1	WTCHG_423853_273194	26610	snp	G	A	A:20 G:0	CDS	+	736/741	246/246	missense_variant	c.736G>A	DNDJGHEP_00034	xerD	XerD	KPC
K79	2	WTCHG_423853_203167	22416	snp	T	C	C:20 T:0	CDS	+	150/585	50/194	synonymous_variant	c.150T>C	DNDJGHEP_00008	HP8	hypothetical protein 8	VPQ
K79	2	WTCHG_423853_203167	60026	snp	C	A	A:20 C:0	CDS	+	2825/3051	942/1016	stop_gained	c.2825C>A	traU	traU	traU protein	VPQ
C662	3	WTCHG_423853_264185	24298	snp	G	A	A:20 G:0	CDS	+	NA	NA	splice_region_variant&intron_variant	c.249+3C>T	DNDJGHEP_00010	HP10	hypothetical protein 10	WFZ
K64	4	WTCHG_423853_295120	30420	snp	G	T	T:20 G:0	NA	NA	NA	NA	NA	NA	NA	NA	NA	BLO
R9	4	WTCHG_354241_221156	30420	snp	G	T	T:20 G:0	NA	NA	NA	NA	NA	NA	NA	NA	NA	YWH
L38	5	WTCHG_423853_212154	40369	ins	A	AG	AG:19 A:0	NA	NA	NA	NA	NA	NA	NA	NA	NA	WZF
C310	6	WTCHG_354241_272186	40996	snp	G	A	A:20 G:0	CDS	+	520/537	174/178	missense_variant	c.520G>A	DNDJGHEP_00029	HP29	hypothetical protein 29	YUE
CF12	6	WTCHG_354241_281104	40996	snp	G	A	A:20 G:0	CDS	+	520/537	174/178	missense_variant	c.520G>A	DNDJGHEP_00029	HP29	hypothetical protein 29	YUE
CF13	6	WTCHG_354241_282116	40996	snp	G	A	A:20 G:0	CDS	+	520/537	174/178	missense_variant	c.520G>A	DNDJGHEP_00029	HP29	hypothetical protein 29	YUE
S40	6	WTCHG_354241_231181	40996	snp	G	A	A:20 G:0	CDS	+	520/537	174/178	missense_variant	c.520G>A	DNDJGHEP_00029	HP29	hypothetical protein 29	YUE
S7	6	WTCHG_354241_227133	40996	snp	G	A	A:20 G:0	CDS	+	520/537	174/178	missense_variant	c.520G>A	DNDJGHEP_00029	HP29	hypothetical protein 29	YUE
S8	6	WTCHG_354241_228145	40996	snp	G	A	A:20 G:0	CDS	+	520/537	174/178	missense_variant	c.520G>A	DNDJGHEP_00029	HP29	hypothetical protein 29	YUE
KA1	7	WTCHG_423853_209190	42116	snp	G	T	T:20 G:0	NA	NA	NA	NA	NA	NA	NA	NA	NA	EBN
KA1	7	WTCHG_423853_209190	45042	del	TA	T	T:20 TA:0	CDS	+	95/780	32/259	frameshift_variant	c.95delA	traI	traI	traI protein	EBN
KA2	8	WTCHG_354241_214167	45042	del	TA	T	T:19 TA:0	CDS	+	95/780	32/259	frameshift_variant	c.95delA	traI	traI	traI protein	DXH
KA5	8	WTCHG_354241_215179	45042	del	TA	T	T:19 TA:0	CDS	+	95/780	32/259	frameshift_variant	c.95delA	traI	traI	traI protein	YWH
R10	8	WTCHG_354241_222168	45042	del	TA	T	T:19 TA:0	CDS	+	95/780	32/259	frameshift_variant	c.95delA	traI	traI	traI protein	YWH
K60	9	WTCHG_423853_292156	53269	snp	A	T	T:20 A:0	CDS	+	793/1152	265/383	missense_variant	c.793A>T	traN	traN	traN protein	QGM
C272	10	WTCHG_354241_269150	6161	snp	C	A	A:20 C:0	CDS	-	633/1308	211/435	synonymous_variant	c.633G>T	trbA	trbA	trbA	YWH
P47	10	WTCHG_354241_219132	22416	snp	T	C	C:20 T:0	CDS	+	150/585	50/194	synonymous_variant	c.150T>C	DNDJGHEP_00008	HP8	hypothetical protein 8	EIA
P47	10	WTCHG_354241_219132	26610	snp	G	A	A:20 G:0	CDS	+	736/741	246/246	missense_variant	c.736G>A	DNDJGHEP_00034	xerD	XerD	EIA
O65	11	WTCHG_423853_233187	65398	snp	G	A	A:18 G:0	NA	NA	NA	NA	NA	NA	NA	NA	NA	HOQ
K4	14	WTCHG_423853_288109	21859	snp	G	A	A:20 G:0	CDS	+	120/345	40/114	synonymous_variant	c.120G>A	DNDJGHEP_00006	HP6	hypothetical protein 6	UQQ
N22	15	WTCHG_423853_220153	22416	snp	T	C	C:20 T:0	CDS	+	150/585	50/194	synonymous_variant	c.150T>C	DNDJGHEP_00008	HP8	hypothetical protein 8	WIX
K65	16	WTCHG_354241_295177	30420	snp	G	T	T:20 G:0	NA	NA	NA	NA	NA	NA	NA	NA	NA	QYW
K73	16	WTCHG_354241_296189	30420	snp	G	T	T:20 G:0	NA	NA	NA	NA	NA	NA	NA	NA	NA	YWH
H73	17	WTCHG_354241_284140	44432	snp	G	T	T:20 G:0	CDS	+	1974/1980	658/659	synonymous_variant	c.1974G>T	DNDJGHEP_00066	nikB	Protein NikB	HAX
K235	18	WTCHG_423853_239182	45089	snp	C	T	T:20 C:0	CDS	+	141/780	47/259	synonymous_variant	c.141C>T	traI	traI	traI protein	IWH
G9	21	WTCHG_423853_204142	10146	snp	T	C	C:12 T:0	NA	NA	NA	NA	NA	NA	NA	NA	NA	DIU
K298	C	WTCHG_423853_269147	34260	snp	T	C	C:20 T:0	NA	NA	NA	NA	NA	NA	NA	NA	NA	MGW
C704	D	WTCHG_423853_266114	37979	snp	C	T	T:20 C:0	CDS	+	159/306	53/101	synonymous_variant	c.159C>T	DNDJGHEP_00025	HP25	hypothetical protein 25	MBD
C704	D	WTCHG_423853_266114	63876	snp	G	T	T:20 G:0	CDS	+	1834/2196	612/731	missense_variant	c.1834G>T	traY-like	traY	traY-like protein	MBD
C288	E	WTCHG_354241_270162	22416	snp	T	C	C:20 T:0	CDS	+	150/585	50/194	synonymous_variant	c.150T>C	DNDJGHEP_00008	HP8	hypothetical protein 8	HKH
K83	E	WTCHG_354241_201106	22416	snp	T	C	C:20 T:0	CDS	+	150/585	50/194	synonymous_variant	c.150T>C	DNDJGHEP_00008	HP8	hypothetical protein 8	HKH
K84	E	WTCHG_354241_202118	22416	snp	T	C	C:20 T:0	CDS	+	150/585	50/194	synonymous_variant	c.150T>C	DNDJGHEP_00008	HP8	hypothetical protein 8	HKH
N11	E	WTCHG_423853_219165	22416	snp	T	C	C:20 T:0	CDS	+	150/585	50/194	synonymous_variant	c.150T>C	DNDJGHEP_00008	HP8	hypothetical protein 8	WIX
N36	E	WTCHG_423853_227164	22416	snp	T	C	C:20 T:0	CDS	+	150/585	50/194	synonymous_variant	c.150T>C	DNDJGHEP_00008	HP8	hypothetical protein 8	YLG
O44	E	WTCHG_423853_231116	22416	snp	T	C	C:20 T:0	CDS	+	150/585	50/194	synonymous_variant	c.150T>C	DNDJGHEP_00008	HP8	hypothetical protein 8	QHY
H53	G	WTCHG_423853_206166	22416	snp	T	C	C:20 T:0	CDS	+	150/585	50/194	synonymous_variant	c.150T>C	DNDJGHEP_00008	HP8	hypothetical protein 8	KMG
H53	G	WTCHG_423853_206166	28222	snp	G	A	A:20 G:0	CDS	+	390/444	130/147	synonymous_variant	c.390G>A	DNDJGHEP_00036	parB	parB	KMG
C289	K	WTCHG_354241_271174	22416	snp	T	C	C:20 T:0	CDS	+	150/585	50/194	synonymous_variant	c.150T>C	DNDJGHEP_00008	HP8	hypothetical protein 8	HKH
C289	K	WTCHG_354241_271174	65384	ins	G	GA	GA:20 G:0	NA	NA	NA	NA	NA	NA	NA	NA	NA	HKH
K26	J	WTCHG_423853_247183	59983	snp	C	A	A:20 C:0	CDS	+	2782/3051	928/1016	missense_variant	c.2782C>A	traU	traU	traU protein	MPS
J78	H	WTCHG_354241_285152	50468	snp	C	A	A:20 C:0	CDS	+	3292/3438	1098/1145	missense_variant	c.3292C>A	DNDJGHEP_00071	traC	DNA primase TraC	TGY
K237	H	WTCHG_423853_241111	50468	snp	C	A	A:20 C:0	CDS	+	3292/3438	1098/1145	missense_variant	c.3292C>A	DNDJGHEP_00071	traC	DNA primase TraC	QUB
K238	H	WTCHG_423853_242123	50468	snp	C	A	A:20 C:0	CDS	+	3292/3438	1098/1145	missense_variant	c.3292C>A	DNDJGHEP_00071	traC	DNA primase TraC	QUB
K57	H	WTCHG_423853_289192	50468	snp	C	A	A:20 C:0	CDS	+	3292/3438	1098/1145	missense_variant	c.3292C>A	DNDJGHEP_00071	traC	DNA primase TraC	INY
K90	H	WTCHG_354241_203130	50468	snp	C	A	A:20 C:0	CDS	+	3292/3438	1098/1145	missense_variant	c.3292C>A	DNDJGHEP_00071	traC	DNA primase TraC	TGY
S53	H	WTCHG_354241_232193	50468	snp	C	A	A:20 C:0	CDS	+	3292/3438	1098/1145	missense_variant	c.3292C>A	DNDJGHEP_00071	traC	DNA primase TraC	TGY
E57	M	WTCHG_423853_287176	6783	snp	T	G	G:20 T:0	CDS	-	11/1308	4/435	missense_variant	c.11A>C	trbA	trbA	trbA	KMG
E57	M	WTCHG_423853_287176	22416	snp	T	C	C:20 T:0	CDS	+	150/585	50/194	synonymous_variant	c.150T>C	DNDJGHEP_00008	HP8	hypothetical protein 8	KMG
G14	M	WTCHG_423853_294165	6783	snp	T	G	G:20 T:0	CDS	-	11/1308	4/435	missense_variant	c.11A>C	trbA	trbA	trbA	KMG
G14	M	WTCHG_423853_294165	22416	snp	T	C	C:20 T:0	CDS	+	150/585	50/194	synonymous_variant	c.150T>C	DNDJGHEP_00008	HP8	hypothetical protein 8	KMG
G55	M	WTCHG_423853_203130	6783	snp	T	G	G:20 T:0	CDS	-	11/1308	4/435	missense_variant	c.11A>C	trbA	trbA	trbA	KMG
G55	M	WTCHG_423853_203130	22416	snp	T	C	C:20 T:0	CDS	+	150/585	50/194	synonymous_variant	c.150T>C	DNDJGHEP_00008	HP8	hypothetical protein 8	KMG
H21	M	WTCHG_423853_205154	6783	snp	T	G	G:20 T:0	CDS	-	11/1308	4/435	missense_variant	c.11A>C	trbA	trbA	trbA	KMG
H21	M	WTCHG_423853_205154	22416	snp	T	C	C:20 T:0	CDS	+	150/585	50/194	synonymous_variant	c.150T>C	DNDJGHEP_00008	HP8	hypothetical protein 8	KMG
