## Supplementary Table 2 for "Within-patient evolution of plasmid-mediated antimicrobial resistance"

### Sheet: TableS2_information
This table contains information from E. coli J53 carrying different PVs. Each sheet contains the following information: i) In Genome_information tab we facilitate the strain designation used for illumina sequencing. ii) In Replicons_and_AMR_genes_in_J53 tab we indicate the number of plasmids and the AMR genes identified in the different strains. iii) In SNP-pOXA-48_in_J53_ref_K8 tab we indicate t…

### Sheet: Genome_information
Strain/PV	Illumina_sequences	Bioproject
E.coli_J53/PV-A	TCK165_Clon_1_S97	PRJNA838107
E.coli_J53/PV-B	TCK229_Clon_2_S116	PRJNA838107
E.coli_J53/PV-C	TCK298_Clon_2_S121	PRJNA838107
E.coli_J53/PV-D	TCC704_Clon_2_S107	PRJNA838107
E.coli_J53/PV-F	TCJ57_Clon_1_S100	PRJNA838107
E.coli_J53/PV-E	TCC288_Clon_3_S103	PRJNA838107
E.coli_J53/PV-free	J53javier_S106	PRJNA838107
E.coli_J53/PV-G	TCH53_Clon_2_S110	PRJNA838107
E.coli_J53/PV-I	TCK163_Clon_11_S113	PRJNA838107
E.coli_J53/PV-K	J53_pC289clon1_32B5_S206	PRJNA838107
E.coli_J53/PV-J	TCK26_Clon_2_S119	PRJNA838107
E.coli_J53/PV-H	TCK57_Clon_1_S122	PRJNA838107
E.coli_J53/PV-L	TCK273_Clon_1_S120	PRJNA838107
E.coli_J53/PV-M	TCG14_Clon_1_S135	PRJNA838107
E.coli_J53/PV-N	TCK153_new_S208	PRJNA838107

### Sheet: Replicons_and_AMR_genes_in_J53
Strain/PV	n_Plasmids_found	IncL/M(pOXA-48)_1_pOXA-48	n_AMR_genes_found	blaCTX-M-15_1	blaOXA-48_1	mdf(A)_1
E.coli_J53/PV-A	1	yes	2	.	95.49	100
E.coli_J53/PV-B	1	yes	2	.	100	100
E.coli_J53/PV-C	1	yes	2	.	100	100
E.coli_J53/PV-D	1	yes	3	100	100	100
E.coli_J53/PV-F	1	yes	2	.	100	100
E.coli_J53/PV-E	1	yes	2	.	100	100
E.coli_J53/PV-free	0	no	1	.	.	100
E.coli_J53/PV-G	1	yes	2	.	100	100
E.coli_J53/PV-I	1	yes	2	.	100	100
E.coli_J53/PV-K	1	yes	2	.	100	100
E.coli_J53/PV-J	1	yes	2	.	100	100
E.coli_J53/PV-H	1	yes	2	.	100	100
E.coli_J53/PV-L	1	yes	2	.	100	100
E.coli_J53/PV-M	1	yes	2	.	100	100
E.coli_J53/PV-N	1	yes	2	.	100	100

### Sheet: SNP_pOXA-48_in_J53_ref_K8
Reference_plasmid_sequence	Strain/PV	POS	TYPE	REF	ALT	EVIDENCE	FTYPE	STRAND	NT_POS	AA_POS	EFFECT	LOCUS_TAG	GENE	PRODUCT	Called by	Comments
pOXA-48_from_K8_strain(PV_I)	E.coli_J53/PV-A	9526-10358	del									[DNDJGHEP_00009]–[blaOXA-48]			B
pOXA-48_from_K8_strain(PV_I)	E.coli_J53/PV-B	32428-45513	del									[DNDJGHEP_00046]–[DNDJGHEP_00068]			B
pOXA-48_from_K8_strain(PV_I)	E.coli_J53/PV-C	34260	snp	T	C	C:59 T:0									S/B
pOXA-48_from_K8_strain(PV_I)	E.coli_J53/PV-D	37979	snp	C	T	T:61 C:0	CDS	+	159/306	53/101	synonymous_variant c.159C>T p.His53His	DNDJGHEP_00056		hypothetical protein	S/B
pOXA-48_from_K8_strain(PV_I)	E.coli_J53/PV-D	63876	snp	G	T	T:154 G:0	CDS	+	1834/2196	612/731	missense_variant c.1834G>T p.Ala612Ser	DNDJGHEP_00085		hypothetical protein	S/B
pOXA-48_from_K8_strain(PV_I)	E.coli_J53/PV-D	7018	ins													CTX-M-15 insertion detected in read assemblies
pOXA-48_from_K8_strain(PV_I)	E.coli_J53/PV-E	14883-16369	del												S
pOXA-48_from_K8_strain(PV_I)	E.coli_J53/PV-E	22416	snp	T	C	C:75 T:0	CDS	+	150/585	50/194	synonymous_variant c.150T>C p.Asp50Asp	DNDJGHEP_00027		hypothetical protein	S/B
pOXA-48_from_K8_strain(PV_I)	E.coli_J53/PV-E	14883-16369	del
pOXA-48_from_K8_strain(PV_I)	E.coli_J53/PV-G	22416	snp	T	C	C:47 T:0	CDS	+	150/585	50/194	synonymous_variant c.150T>C p.Asp50Asp	DNDJGHEP_00027		hypothetical protein	S/B
pOXA-48_from_K8_strain(PV_I)	E.coli_J53/PV-G	28222	snp	G	A	A:56 G:0	CDS	+	390/444	130/147	synonymous_variant c.390G>A p.Lys130Lys	DNDJGHEP_00036	stbB	Protein StbB	S/B
pOXA-48_from_K8_strain(PV_I)	E.coli_J53/PV-G	14883-16369	del
pOXA-48_from_K8_strain(PV_I)	E.coli_J53/PV-K	22416	snp	T	C	C:162 T:0	CDS	+	150/585	50/194	synonymous_variant c.150T>C p.Asp50Asp	DNDJGHEP_00027		hypothetical protein	S/B
pOXA-48_from_K8_strain(PV_I)	E.coli_J53/PV-K	65384	ins	G	GA	GA:124 G:0									S/B
pOXA-48_from_K8_strain(PV_I)	E.coli_J53/PV-K	14883-16369	del
pOXA-48_from_K8_strain(PV_I)	E.coli_J53/PV-J	59983	snp	C	A	A:86 C:0	CDS	+	2782/3051	928/1016	missense_variant c.2782C>A p.Leu928Met	DNDJGHEP_00082		hypothetical protein	S/B
pOXA-48_from_K8_strain(PV_I)	E.coli_J53/PV-H	50468	snp	C	A	A:89 C:0	CDS	+	3292/3438	1098/1145	missense_variant c.3292C>A p.Gln1098Lys	DNDJGHEP_00071	traC	DNA primase TraC	S/B
pOXA-48_from_K8_strain(PV_I)	E.coli_J53/PV-L	14883-16369	del												S
pOXA-48_from_K8_strain(PV_I)	E.coli_J53/PV-L	30441-40416	del									DNDJGHEP_00041–DNDJGHEP_00061			B
pOXA-48_from_K8_strain(PV_I)	E.coli_J53/PV-M	6783	snp	T	G	G:117 T:0	CDS	-	11/1308	4/435	missense_variant c.11A>C p.Gln4Pro	DNDJGHEP_00004		hypothetical protein	S/B
pOXA-48_from_K8_strain(PV_I)	E.coli_J53/PV-M	14883-16369	del
pOXA-48_from_K8_strain(PV_I)	E.coli_J53/PV-M	22416	snp	T	C	C:136 T:0	CDS	+	150/585	50/194	synonymous_variant c.150T>C p.Asp50Asp	DNDJGHEP_00027		hypothetical protein	S/B
pOXA-48_from_K8_strain(PV_I)	E.coli_J53/PV-N	9392-10160	del												S	detected by nanopore sequencing in the WT

### Sheet: SNP_chromosome_in_J53_ref_J53
Reference_strain	PVs	CHROM	POS	TYPE	REF	ALT	EVIDENCE	FTYPE	STRAND	NT_POS	AA_POS	EFFECT	LOCUS_TAG	GENE	PRODUCT	Called by
E. coli J53	E	NFEJOAGK_13	65887	snp	G	A	A:187 G:0	CDS	-	43/720	15/239	missense_variant c.43C>T p.Arg15Cys	NFEJOAGK_02113	ompR	Transcriptional regulatory protein OmpR	S/B
E. coli J53	L	NFEJOAGK_38	35826	snp	T	A	A:141 T:0	CDS	+	822/1164	274/387	missense_variant c.822T>A p.Asp274Glu	NFEJOAGK_03726	gspL	Putative type II secretion system protein L	S/B
E. coli J53	N	NFEJOAGK_38	35826	snp	T	A	A:57 T:0	CDS	+	822/1164	274/387	missense_variant c.822T>A p.Asp274Glu	NFEJOAGK_03726	gspL	Putative type II secretion system protein L	S/B
