## Supplementary Table 3 for "Within-patient evolution of plasmid-mediated antimicrobial resistance"

### Sheet: TableS3_information
This table contains information from the strains involved in the events of within-patient evolution of pOXA-48-mediated AMR (patients HKH, JWC and WDV). Each sheet contains the following information: i) In Genome_information tab we facilitate the codes used (and availaible) for short- and long- sequencing. ii) In Predicted_mutations tab we show the SNPs and indels for each comparion. iii) In unas…

### Sheet: Genome_information
Strain_id	Patient	Illumina_sequences	Nanopore_sequences	Bioproject
C288	HKH	C288WT_S139	C288WT_nanopore	PRJNA838107
C289	HKH	C289WT_S142	C289WT-31C7_nanopore	PRJNA838107
C289cured	HKH	C289c1_Clon_1_S143		PRJNA838107
K151	WDV	WTCHG_423853_220144		PRJNA626430
K152	WDV	WTCHG_423853_221156		PRJNA626430
K153	WDV	K153WT_S103	K153WT-30A7_nanopore	PRJNA838107
K229	WDV	K229newWT_S102	K229new-30C6_nanopore	PRJNA838107
K229cured	WDV	K229C5_S89		PRJNA838107
K163	JWC	K163WT_S99	K163WT-28F1_nanopore	PRJNA838107
K164	JWC	WTCHG_354241_207178		PRJNA626430
K165-2	JWC	K165WT_S96	K165WT_nanopore	PRJNA838107
K165cured	JWC	K165c5_S97		PRJNA838107
K166	JWC	WTCHG_354241_209107		PRJNA626430
K165-3	JWC	71_S107		PRJNA838107
K165-4	JWC	72_S108		PRJNA838107
K165-5	JWC	73_S109		PRJNA838107
K165-1	JWC	74_S110		PRJNA838107
K165-6	JWC	75_S111		PRJNA838107
K165-7	JWC	76_S112		PRJNA838107

### Sheet: Predicted_mutations
Patient	Evidence	Seq ID	Length	Position	Mutation	Annotation	Gene	Description	ref_C288_map_C288	ref_C288_map_C289
HKH	RA	contig_1	4735021	520,447	T→A	A259A(GCA→GCT)	gltD←	glutamate synthase subunit GltD	0	263
HKH	RA	contig_1	4735021	2,138,270	T→C	H77R(CAC→CGC)	lpp←	murein lipoprotein Lpp	0	226
HKH	RA	contig_1	4735021	3,285,067	A→C	K572Q(AAA→CAA)	mrdA→	peptidoglycan DD‑transpeptidase MrdA	0	274
HKH	RA	contig_1	4735021	4,708,928	A→G	M73V(ATG→GTG)	phoU→	phosphate signaling complex protein PhoU	0	248
HKH	RA	contig_4	63589	22,926	+A	intergenic (+180/-104)	pgaptmp_004786→ / →pgaptmp_004787	RepC/replication protein RepA	0	407
Patient	Evidence	Seq ID	Length	Position	Mutation	Annotation	Gene	Description	ref_C289_map_C288	ref_C289_map_C289	ref_C289_map_C289cured
HKH	RA	contig_1	4727328	520,447	A→T	A259A(GCT→GCA)	gltD←	glutamate synthase subunit GltD	233	0	0
HKH	RA	contig_1	4727328	2,138,270	C→T	R77H(CGC→CAC)	lpp←	murein lipoprotein Lpp	198	0	0
HKH	RA	contig_1	4727328	3,277,369	C→A	Q572K(CAA→AAA)	mrdA→	peptidoglycan DD‑transpeptidase MrdA	243	0	0
HKH	RA	contig_1	4727328	4,701,234	G→A	V73M(GTG→ATG)	phoU→	phosphate signaling complex protein PhoU	181	0	0
HKH	JC	contig_1	4727328	504,596	(CGCACGTAAGCAACTGC)1→2	coding (397/639 nt)	sspA→	stringent starvation protein A	0	0	276
HKH	RA	contig_4	63590	9,451	Δ1 bp	intergenic (-104/+181)	dgoD← / ←pgaptmp_004759	replication protein RepA/RepC	64	0	0
HKH	MC	contig_4	63590	1	Δ63,590 bp		[pgaptmp_004751]–[pgaptmp_004751]	83 genes: [pgaptmp_004751],recF,gyrB,yidA,dgoR,dgoK,dgoA,dgoD,pgaptmp_004759,pgaptmp_004760,pgaptmp_004761,pgaptmp_004762,traW,yidQ,pgaptmp_004765,ibpA,traQ,traP,traO,pgaptmp_004770,pgaptmp_004771,pgaptmp_004772,pgaptmp_004773,pgaptmp_004774,pgaptmp_004775,icmT,traJ,yidF,emrD,pgaptmp_004780,ysdE,ilvB,pgaptmp_004783,pgaptmp_004784,ssb,pgaptmp_004786,pgaptmp_004787,uhpT,pgaptmp_004789,adeQ,pgaptmp_…	0	0	yes
Patient	Evidence	Seq ID	Length	Position	Mutation	Annotation	Gene	Description	ref_K153_map_K153	ref_K153_map_K229	ref_K153_map_K151	ref_K153_map_K152
WDV	RA	contig_1	5513839	1,334,880	T→C	pseudogene (91/609 nt)	mrkA→	type 3 fimbria major subunit MrkA	0	189	154	180
WDV	MCJC	contig_1	5513839	2,775,392	Δ78 bp		[slyA]–[pgaptmp_002696]	[slyA],[pgaptmp_002696]	0	152	0	0
WDV	RA	contig_1	5513839	3,831,720	G→A	G385S(GGT→AGT)	phoQ→	two-component system sensor histidine kinase PhoQ	0	151	0	0
WDV	RA	contig_1	5513839	4,219,692	C→A	P157T(CCC→ACC)	pmrB→	two-component system sensor histidine kinase PmrB	0	151	123	99
WDV	RA	contig_1	5513839	1,592,734	C→T	intergenic (+61/-97)	pgaptmp_001563→ / →csrA	IS3-like element ISKpn18 family transposase/carbon storage regulator CsrA	0	0	146	176
WDV	RA	contig_1	5513839	3,488,642	G→A	intergenic (-372/-31)	ltrA← / →umuD	group II intron reverse transcriptase/maturase/translesion error‑prone DNA polymerase V autoproteolytic subunit	0	0	111	137
WDV	RA	contig_1	5513839	3,514,979	G→T	N85K(AAC→AAA)	silS←	copper/silver sensor histidine kinase SilS	0	0	161	172
Patient	Evidence	Seq ID	Length	Position	Mutation	Annotation	Gene	Description	ref_K229_map_K153	ref_K229_map_K229	ref_K229_map_K229cured	ref_K229_map_K151	ref_K229_map_K152
WDV	RA	contig_1	5348861	934,941	G→A	Q31*(CAG→TAG)	mrkA←	type 3 fimbria major subunit MrkA	171	0	0	0	0
WDV	RA	contig_1	5348861	3,565,842	T→G	T157P(ACC→CCC)	pmrB←	two-component system sensor histidine kinase PmrB	184	0	0	0	0
WDV	RA	contig_1	5348861	3,953,815	T→C	S385G(AGT→GGT)	phoQ←	two-component system sensor histidine kinase PhoQ	166	0	0	144	114
WDV	MCJC	contig_1	5348861	4,925,698	Δ1,200 bp		pgaptmp_004823	pgaptmp_004823	216	0	0	154	178
WDV	JC	contig_1	5348861	1,164,436	(AGGCGCAG)1→2	intergenic (+130/-89)	dnaG→ / →rpoD	DNA primase/RNA polymerase sigma factor RpoD	0	0	217	0	0
WDV	RA	contig_1	5348861	677,087	G→A	intergenic (-97/+61)	csrA← / ←pgaptmp_000620	carbon storage regulator CsrA/IS3-like element ISKpn18 family transposase	0	0	0	147	174
WDV	MCJC	contig_1	5348861	1,853,613	Δ777 bp		pgaptmp_001793	pgaptmp_001793	0	0	0	147	153
WDV	JC	contig_1	5348861	4,848,107	+78 bp	coding (1339/1368 nt)pseudogene (420/432 nt)	pgaptmp_004737→slyA←	GGDEF domain-containing proteintranscriptional regulator SlyA	0	0	0	87.5	100
WDV	RA	contig_2	143352	92,427	C→A	N85K(AAC→AAA)	silS→	copper/silver sensor histidine kinase SilS	0	0	0	163	172
WDV	RA	contig_2	143352	118,764	C→T	intergenic (-31/-372)	umuD← / →ltrA	translesion error‑prone DNA polymerase V autoproteolytic subunit/group II intron reverse transcriptase/maturase	0	0	0	111	136
WDV	MC	contig_4	52373	1	Δ52,373 bp		[pgaptmp_005509]–[pgaptmp_005509]	65 genes: [pgaptmp_005509],pgaptmp_005510,pgaptmp_005511,pgaptmp_005512,pgaptmp_005513,pgaptmp_005514,pgaptmp_005515,pgaptmp_005516,pgaptmp_005517,pgaptmp_005518,pgaptmp_005519,pgaptmp_005520,pemI,pemK,ltrA,umuD,umuC,pgaptmp_005526,pgaptmp_005527,pgaptmp_005528,pgaptmp_005529,pgaptmp_005530,pgaptmp_005531,pgaptmp_005532,pgaptmp_005533,pgaptmp_005534,pgaptmp_005535,pgaptmp_005536,pgaptmp_005537,pg…	0	0	yes	0	0
Patient	Evidence	Seq ID	Length	Position	Mutation	Annotation	Gene	Description	ref_K163_map_K163	ref_K163_map_K165-2	ref_K165_map_K165-3	ref_K165_map_K165-4	ref_K165_map_K165-5	ref_K165_map_K165-1	ref_K165_map_K165-6	ref_K165_map_K165-7	ref_K163_map_K164	ref_K163_map_K166
JWC	RA	contig_1	5367615	2,156,184	C→T	P35S(CCG→TCG)	sufC→	Fe-S cluster assembly ATPase SufC	0	133	0	0	0	129	149	160	0	0
JWC	RA	contig_1	5367615	4,100,002	(A)7→6	coding (1671/1680 nt)	pgaptmp_004013→	FAD-dependent oxidoreductase	0	184	0	0	0	156	181	194	0	0
JWC	RA	contig_1	5367615	4,693,993	A→T	E137D(GAA→GAT)	pgaptmp_004582→	SDR family NAD(P)-dependent oxidoreductase	0	0	164	125	144	0	0	0	0	0
JWC	RA	contig_1	5367615	3,707,968	A→G	E83G(GAG→GGG)	pgaptmp_003628→	PhoH family protein	0	0	0	141	0	0	0	0	0	0
JWC	RA	contig_1	5367615	2,650,830	A→C	G107G(GGT→GGG)	hpxR←	LysR family hpxDE operon transcriptional regulator HpxR	0	0	0	0	136	0	0	0	0	0
JWC	RA	contig_1	5367615	5,115,313	C→A	intergenic (-123/+295)	murB← / ←rrf	UDP-N-acetylmuramate dehydrogenase/5S ribosomal RNA	0	0	0	0	128	0	0	0	0	0
JWC	RA	contig_1	5367615	1,653,823	G→A	G8S(GGC→AGC)	pgaptmp_001609→	YkgJ family cysteine cluster protein	0	0	0	0	0	0	161	0	0	0
JWC	RA	contig_1	5367615	2,726,416	A→T	G226G(GGT→GGA)	pgaptmp_002674←	helix-turn-helix transcriptional regulator	0	0	0	0	0	0	151	0	0	0
JWC	RA	contig_1	5367615	739,599	C→T	intergenic (-83/+301)	pgaptmp_000735← / ←metK	sugar porter family MFS transporter/methionine adenosyltransferase	0	0	0	0	0	0	0	155	0	0
JWC	RA	contig_1	5367615	1,813,172	A→G	intergenic (-99/+43)	pgaptmp_001742← / ←sbcB	IS3-like element ISKpn1 family transposase/exodeoxyribonuclease I	0	0	0	0	0	0	0	0	257	0
JWC	RA	contig_1	5367615	3,366,424	G→A	V81M(GTG→ATG)	asnS→	asparagine-tRNA ligase	0	0	0	0	0	0	0	0	191	0
Patient	Evidence	Seq ID	Length	Position	Mutation	Annotation	Gene	Description	ref_K165-2_map_K163	ref_K165-2_map_K165-2	ref_K165-2_map_K165cured	ref_K165_map_K165-3	ref_K165_map_K165-4	ref_K165_map_K165-5	ref_K165_map_K165-1	ref_K165_map_K165-6	ref_K165_map_K165-7	ref_K165_map_K164	ref_K165_map_K166
JWC	MCJC	contig_1	5369141	1,510,207	Δ777 bp		[pgaptmp_001481]–[pgaptmp_001483]	[pgaptmp_001481],pgaptmp_001482,[pgaptmp_001483]	160	0	0	144	117	124	0	0	0	0	0
JWC	MCJC	contig_1	5369141	1,789,683	Δ777 bp		[pgaptmp_001721]–[pgaptmp_001723]	[pgaptmp_001721],pgaptmp_001722,[pgaptmp_001723]	148	0	0	117	108	123	0	0	0	255	197
JWC	RA	contig_1	5369141	2,157,766	T→C	S35P(TCG→CCG)	sufC→	Fe-S cluster assembly ATPase SufC	169	0	0	172	137	150	0	0	0	241	224
JWC	RA	contig_1	5369141	4,101,517	(A)6→7	coding (1670/1686 nt)	pgaptmp_004020→	FAD-dependent oxidoreductase	151	0	0	161	160	140	0	0	0	201	171
JWC	RA	contig_1	5369141	4,695,516	A→T	E137D(GAA→GAT)	pgaptmp_004589→	SDR family NAD(P)‑dependent oxidoreductase	0	0	0	164	125	144	0	0	0	0	0
JWC	RA	contig_1	5369141	3,709,484	A→G	E83G(GAG→GGG)	pgaptmp_003635→	PhoH family protein	0	0	0	0	141	0	0	0	0	0	0
JWC	RA	contig_1	5369141	2,652,412	A→C	G107G(GGT→GGG)	hpxR←	LysR family hpxDE operon transcriptional regulator HpxR	0	0	0	0	0	136	0	0	0	0	0
JWC	RA	contig_1	5369141	5,116,836	C→A	intergenic (-123/+295)	murB← / ←rrf	UDP-N-acetylmuramate dehydrogenase/5S ribosomal RNA	0	0	0	0	0	128	0	0	0	0	0
JWC	RA	contig_1	5369141	1,654,627	G→A	G8S(GGC→AGC)	pgaptmp_001611→	YkgJ family cysteine cluster protein	0	0	0	0	0	0	0	161	0	0	0
JWC	RA	contig_1	5369141	2,727,998	A→T	G226G(GGT→GGA)	pgaptmp_002678←	helix-turn-helix transcriptional regulator	0	0	0	0	0	0	0	151	0	0	0
JWC	RA	contig_1	5369141	739,599	C→T	intergenic (-83/+301)	pgaptmp_000735← / ←metK	sugar porter family MFS transporter/methionine adenosyltransferase	0	0	0	0	0	0	0	0	155	0	0
JWC	RA	contig_1	5369141	1,814,753	A→G	intergenic (-99/+43)	pgaptmp_001746← / ←sbcB	IS3‑like element ISKpn1 family transposase/exodeoxyribonuclease I	0	0	0	0	0	0	0	0	0	257	0
JWC	RA	contig_1	5369141	3,367,940	G→A	V81M(GTG→ATG)	asnS→	asparagine-tRNA ligase	0	0	0	0	0	0	0	0	0	191	0
JWC	RA	contig_2	223898	200,409	C→T	A13T(GCC→ACC)	pgaptmp_005425←	relaxosome protein TraM	0	0	125	0	0	0	0	0	0	0	0
JWC	MC	contig_3	65300	1	Δ65,300 bp		[pgaptmp_005447]–[pgaptmp_005447]	84 genes: [pgaptmp_005447],pgaptmp_005448,pgaptmp_005449,pgaptmp_005450,pgaptmp_005451,pgaptmp_005452,pgaptmp_005453,pgaptmp_005454,pgaptmp_005455,blaOXA,pgaptmp_005457,pgaptmp_005458,pgaptmp_005459,pemI,pemK,ltrA,umuD,umuC,pgaptmp_005465,pgaptmp_005466,pgaptmp_005467,pgaptmp_005468,pgaptmp_005469,pgaptmp_005470,pgaptmp_005471,pgaptmp_005472,pgaptmp_005473,pgaptmp_005474,pgaptmp_005475,pgaptmp_00…	0	0	yes	0	0	0	0	0	0	0	0

### Sheet: unassigned_MC
Patient	Seq ID	Length	Start	End	Size	<-Reads	Reads->	Gene	Description	ref_C288_map_C288	ref_C288_map_C289
HKH
Patient	Seq ID	Length	Start	End	Size	<-Reads	Reads->	Gene	Description	ref_C289_map_C288	ref_C289_map_C289	ref_C289_map_C289cured
HKH
Patient	Seq ID	Length	Start	End	Size	<-Reads	Reads->	Gene	Description	ref_K153_map_K153	ref_K153_map_K229	ref_K153_map_K151	ref_K153_map_K152
WDV	contig_1	5513839	1983203	1989875–1989208	6006–6673	151 [0]	[67] 70	[rcsC]–[pgaptmp_001943]	[rcsC],rcsB,rcsD,[pgaptmp_001943]	0	1	0	0
WDV	contig_2	64722	4580–5332	17681	12350–13102	180 [176]	[0] 325	[pgaptmp_005435]–[pgaptmp_005454]	[pgaptmp_005435],pgaptmp_005436,pgaptmp_005437,pgaptmp_005438,pgaptmp_005439,pgaptmp_005440,pgaptmp_005441,pgaptmp_005442,pgaptmp_005443,pgaptmp_005444,pgaptmp_005445,pgaptmp_005446,ssb,pgaptmp_005448,pgaptmp_005449,pgaptmp_005450,pgaptmp_005451,pgaptmp_005452,pgaptmp_005453,[pgaptmp_005454]	0	1	0	0
Patient	Seq ID	Length	Start	End	Size	<-Reads	Reads->	Gene	Description	ref_K229_map_K153	ref_K229_map_K229	ref_K229_map_K229cured	ref_K229_map_K151	ref_K229_map_K152
WDV	contig_1	5348861	5346009–5348814	5348861	48–2853	96 [91]	[0] NA	[pgaptmp_005247]–pgaptmp_005249	[pgaptmp_005247],blaCTX‑M,pgaptmp_005249	1	0	0	0	0
WDV	contig_1	5348861	5346012–5348814	5348861	48–2850	106 [99]	[0] NA	[pgaptmp_005247]–pgaptmp_005249	[pgaptmp_005247],blaCTX‑M,pgaptmp_005249	0	0	1	0	0
WDV	contig_1	5348861	3174068–3176066	3176066	1–1999	71 [67]	[70] 71	[pgaptmp_003069]–[pgaptmp_003070]	[pgaptmp_003069],[pgaptmp_003070]	0	0	0	1	0
WDV	contig_1	5348861	3174052–3175062	3176070–3175064	3–2019	74 [72]	[70] 73	[pgaptmp_003069]–[pgaptmp_003070]	[pgaptmp_003069],[pgaptmp_003070]	0	0	0	0	1
WDV	contig_4	52373	31651–32386	32455	70–805	92 [88]	[90] 91	[pgaptmp_005552]–[pgaptmp_005553]	[pgaptmp_005552],[pgaptmp_005553]	1	0	0	0	0
Patient	Seq ID	Length	Start	End	Size	<-Reads	Reads->	Gene	Description	ref_K163_map_K163	ref_K163_map_K165-2	ref_K165_map_K165-3	ref_K165_map_K165-4	ref_K165_map_K165-5	ref_K165_map_K165-1	ref_K165_map_K165-6	ref_K165_map_K165-7	ref_K163_map_K164	ref_K163_map_K166
JWC	3	65499	9494–10159	10358	200–865	52 [50]	[0] 96	[pgaptmp_005447]–[pgaptmp_005448]	[pgaptmp_005447],[pgaptmp_005448]	0	1	0	0	0	0	0	0	0	0
JWC	3	65499	9473–10158	10358	201–886	51 [48]	[0] 94	[pgaptmp_005447]–[pgaptmp_005448]	[pgaptmp_005447],[pgaptmp_005448]	0	0	0	0	0	1	0	0	0	0
JWC	3	65499	9466–10158	10358	201–893	80 [78]	[0] 149	[pgaptmp_005447]–[pgaptmp_005448]	[pgaptmp_005447],[pgaptmp_005448]	0	0	0	0	0	0	1	0	0	0
JWC	3	65499	9471–10159	10358	200–888	80 [74]	[0] 144	[pgaptmp_005447]–[pgaptmp_005448]	[pgaptmp_005447],[pgaptmp_005448]	0	0	0	0	0	0	0	1	0	0
JWC	1	5367615	244643	244909	267	92 [80]	[89] 91	bcsB	cellulose biosynthesis cyclic di‑GMP‑binding regulatory protein BcsB	0	0	1	0	0	0	0	0	0	0
JWC	1	5367615	2325121	2325753	633	93 [89]	[90] 91	rsxC	electron transport complex subunit RsxC	0	0	1	0	0	0	0	0	0	0
JWC	1	5367615	2494387	2495203	817	91 [87]	[88] 99	pqqF	pyrroloquinoline quinone biosynthesis protein PqqF	0	0	1	0	0	0	0	0	0	0
JWC	1	5367615	1405099	1405537	439	82 [75]	[74] 77	zipA	cell division protein ZipA	0	0	0	1	0	0	0	0	0	0
JWC	1	5367615	2194437	2194837	401	77 [74]	[76] 77	pgaptmp_002129	iron ABC transporter permease	0	0	0	1	0	0	0	0	0	0
JWC	1	5367615	2325128–2325269	2325727	459–600	77 [67]	[76] 81	rsxC	electron transport complex subunit RsxC	0	0	0	1	0	0	0	0	0	0
JWC	1	5367615	3052786	3053172	387	78 [74]	[76] 78	pgaptmp_002984	ABC transporter permease subunit	0	0	0	1	0	0	0	0	0	0
JWC	1	5367615	3053868	3054099	232	77 [75]	[76] 77	pgaptmp_002985	ATP‑binding cassette domain‑containing protein	0	0	0	1	0	0	0	0	0	0
JWC	1	5367615	4026631	4026940	310	79 [76]	[74] 77	dnaX	DNA polymerase III subunit gamma/tau	0	0	0	1	0	0	0	0	0	0
JWC	1	5367615	4146291	4146554	264	77 [73]	[76] 77	sbcC	exonuclease subunit SbcC	0	0	0	1	0	0	0	0	0	0
JWC	1	5367615	4372784	4373323	540	77 [74]	[65] 78	hrpB	ATP‑dependent helicase HrpB	0	0	0	1	0	0	0	0	0	0
JWC	1	5367615	1405121	1405506	386	81 [74]	[78] 81	zipA	cell division protein ZipA	0	0	0	0	1	0	0	0	0	0
JWC	1	5367615	2194450	2194825	376	81 [73]	[76] 79	pgaptmp_002129	iron ABC transporter permease	0	0	0	0	1	0	0	0	0	0
JWC	1	5367615	2325099	2325757	659	87 [75]	[70] 83	rsxC	electron transport complex subunit RsxC	0	0	0	0	1	0	0	0	0	0
JWC	1	5367615	2494393	2494887	495	80 [77]	[75] 84	pqqF	pyrroloquinoline quinone biosynthesis protein PqqF	0	0	0	0	1	0	0	0	0	0
JWC	1	5367615	3051942	3053161	1220	80 [76]	[77] 80	[pgaptmp_002983]–[pgaptmp_002984]	[pgaptmp_002983],[pgaptmp_002984]	0	0	0	0	1	0	0	0	0	0
JWC	1	5367615	4372809	4373295	487	80 [78]	[78] 80	hrpB	ATP‑dependent helicase HrpB	0	0	0	0	1	0	0	0	0	0
JWC	1	5367615	3052711	3053215	505	83 [77]	[77] 80	pgaptmp_002984	ABC transporter permease subunit	0	0	0	0	0	1	0	0	0	0
Patient	Seq ID	Length	Start	End	Size	<-Reads	Reads->	Gene	Description	ref_K165-2_map_K163	ref_K165-2_map_K165-2	ref_K165-2_map_K165cured	ref_K165_map_K165-3	ref_K165_map_K165-4	ref_K165_map_K165-5	ref_K165_map_K165-1	ref_K165_map_K165-6	ref_K165_map_K165-7	ref_K165_map_K164	ref_K165_map_K166
JWC	1	5369141	244643	244909	267	92 [80]	[89] 91	bcsB	cellulose biosynthesis cyclic di‑GMP‑binding regulatory protein BcsB	0	0	0	1	0	0	0	0	0	0	0
JWC	1	5369141	2326703	2327335	633	93 [89]	[90] 91	rsxC	electron transport complex subunit RsxC	0	0	0	1	0	0	0	0	0	0	0
JWC	1	5369141	2495969	2496785	817	91 [87]	[88] 99	pqqF	pyrroloquinoline quinone biosynthesis protein PqqF	0	0	0	1	0	0	0	0	0	0	0
JWC	1	5369141	1405107	1405545	439	82 [75]	[74] 77	zipA	cell division protein ZipA	0	0	0	0	1	0	0	0	0	0	0
JWC	1	5369141	2196019	2196419	401	77 [74]	[76] 77	pgaptmp_002133	iron ABC transporter permease	0	0	0	0	1	0	0	0	0	0	0
JWC	1	5369141	2326710–2326851	2327309	459–600	77 [67]	[76] 81	rsxC	electron transport complex subunit RsxC	0	0	0	0	1	0	0	0	0	0	0
JWC	1	5369141	3054368	3054754	387	78 [74]	[76] 78	pgaptmp_002988	ABC transporter permease subunit	0	0	0	0	1	0	0	0	0	0	0
JWC	1	5369141	3055450	3055681	232	77 [75]	[76] 77	pgaptmp_002989	ATP‑binding cassette domain‑containing protein	0	0	0	0	1	0	0	0	0	0	0
JWC	1	5369141	4028147	4028456	310	79 [76]	[74] 77	dnaX	DNA polymerase III subunit gamma/tau	0	0	0	0	1	0	0	0	0	0	0
JWC	1	5369141	4147806	4148069	264	77 [73]	[76] 77	sbcC	exonuclease subunit SbcC	0	0	0	0	1	0	0	0	0	0	0
JWC	1	5369141	4374299	4374838	540	77 [74]	[65] 78	hrpB	ATP‑dependent helicase HrpB	0	0	0	0	1	0	0	0	0	0	0
JWC	1	5369141	1405129	1405514	386	81 [74]	[78] 81	zipA	cell division protein ZipA	0	0	0	0	0	1	0	0	0	0	0
JWC	1	5369141	2196032	2196407	376	81 [73]	[76] 79	pgaptmp_002133	iron ABC transporter permease	0	0	0	0	0	1	0	0	0	0	0
JWC	1	5369141	2326681	2327339	659	87 [75]	[70] 83	rsxC	electron transport complex subunit RsxC	0	0	0	0	0	1	0	0	0	0	0
JWC	1	5369141	2495975	2496469	495	80 [77]	[75] 84	pqqF	pyrroloquinoline quinone biosynthesis protein PqqF	0	0	0	0	0	1	0	0	0	0	0
JWC	1	5369141	3053524	3054743	1220	80 [76]	[77] 80	[pgaptmp_002987]–[pgaptmp_002988]	[pgaptmp_002987],[pgaptmp_002988]	0	0	0	0	0	1	0	0	0	0	0
JWC	1	5369141	4374324	4374810	487	80 [78]	[78] 80	hrpB	ATP‑dependent helicase HrpB	0	0	0	0	0	1	0	0	0	0	0
JWC	1	5369141	3054293	3054797	505	83 [77]	[77] 80	pgaptmp_002988	ABC transporter permease subunit	0	0	0	0	0	0	1	0	0	0	0
JWC	1	5369141	1510203	1510983	781	128 [125]	[0] 128	[pgaptmp_001481]–[pgaptmp_001483]	[pgaptmp_001481],pgaptmp_001482,[pgaptmp_001483]	0	0	0	0	0	0	0	0	0	0	1
JWC	3	65300	9478–10158	10159	2–682	63 [58]	[0] 136	[pgaptmp_005455]	[pgaptmp_005455]	0	0	0	0	0	1	0	0	0	0	0

### Sheet: unassigned_JC
Patient	Seq ID 1	Length 1	Position 1	Reads (Cov) 1	Seq ID 2	Length 2	Position 2	Reads (Cov) 2	Reads (Cov)	Score	Skew	Annotation 1	Gene 1	Product 1	Annotation 2	Gene 2	Product 2	ref_C288_map_C288	ref_C288_map_C289
HKH
Patient	Seq ID 1	Length 1	Position 1	Reads (Cov) 1	Seq ID 2	Length 2	Position 2	Reads (Cov) 2	Reads (Cov)	Score	Skew	Annotation 1	Gene 1	Product 1	Annotation 2	Gene 2	Product 2	ref_C289_map_C288	ref_C289_map_C289	ref_C289_map_C289cured
HKH
Patient	Seq ID 1	Length 1	Position 1	Reads (Cov) 1	Seq ID 2	Length 2	Position 2	Reads (Cov) 2	Reads (Cov)	Score	Skew	Annotation 1	Gene 1	Product 1	Annotation 2	Gene 2	Product 2	ref_K153_map_K153	ref_K153_map_K229	ref_K153_map_K151	ref_K153_map_K152
WDV	contig_1	5513839	416208 =	8 (0.050)	contig_1	5513839	'=1989975	NA (NA)	194 (1.180)	67/292	0.1	intergenic (+290/‑47)	glmS/pstS	glutamine‑‑fructose‑6‑phosphate transaminase (isomerizing)/phosphate ABC transporter substrate‑binding protein PstS	intergenic (+15/‑92)	pgaptmp_001943/pgaptmp_001944	IS1 family transposase/porin OmpC	0	96.0	0	0
WDV	contig_1	5513839	'=416216	22 (0.130)	contig_1	5513839	'=2011119	NA (NA)	208 (1.270)	62/292	0.2	intergenic (+298/‑39)	glmS/pstS	glutamine‑‑fructose‑6‑phosphate transaminase (isomerizing)/phosphate ABC transporter substrate‑binding protein PstS	coding (855/876 nt)	pgaptmp_001964	AAA family ATPase	0	90.4	0	0
WDV	contig_1	5513839	'=1983202	0 (0.000)	contig_1	5513839	'=2011119	NA (NA)	151 (0.920)	63/292	0.2	coding (894/2841 nt)	rcsC	two‑component system sensor histidine kinase RcsC	coding (855/876 nt)	pgaptmp_001964	AAA family ATPase	0	100	0	0
WDV	contig_1	5513839	'=2313083	NA (NA)	contig_1	5513839	'=2697792	0 (0.000)	150 (0.930)	57/288	0.3	coding (24/666 nt)	uvrY	UvrY/SirA/GacA family response regulator transcription factor	intergenic (+144/‑86)	pgaptmp_002610/pgaptmp_002611	transporter/ABC transporter six‑transmembrane domain‑containing protein	0	100	0	0
WDV	contig_1	5513839	2390704 =	NA (NA)	contig_1	5513839	2697788 =	0 (0.000)	147 (0.900)	51/290	0.5	intergenic (+40/‑67)	pgaptmp_002306/pgaptmp_002307	YobF family protein/IS5‑like element ISKpn26 family transposase	intergenic (+140/‑90)	pgaptmp_002610/pgaptmp_002611	transporter/ABC transporter six‑transmembrane domain‑containing protein	0	100	0	0
WDV	contig_1	5513839	4609374 =	NA (NA)	contig_1	5513839	'=4610470	NA (NA)	155 (0.940)	56/292	0.3	coding (1038/1047 nt)	pgaptmp_004539	IS481‑like element ISKpn28 family transposase	intergenic (‑59/+169)	pgaptmp_004539/pgaptmp_004540	IS481‑like element ISKpn28 family transposase/bacteriophage antitermination protein Q	0	NA	0	0
WDV	contig_2	64722	'=5332	NA (NA)	contig_2	64722	17682 =	0 (0.000)	325 (1.200)	84/292	0.0	intergenic (‑55/‑1)	pgaptmp_005435/pgaptmp_005436	IS1 family transposase/DGQHR domain‑containing protein	coding (566/780 nt)	pgaptmp_005454	type IV secretion system DotC family protein	0	100	0	0
WDV	contig_1	5513839	2010352 =	NA (NA)	contig_1	5513839	'=2144778	13 (0.080)	203 (1.310)	123/294	0.0	intergenic (‑1/+15)	pgaptmp_001962/pgaptmp_001963	chromosome segregation protein SMC/IS1 family transposase	intergenic (+394/+153)	pgaptmp_002075/pgaptmp_002076	phosphatase PAP2 family protein/hypothetical protein	0	0	0	94.0
WDV	contig_1	5513839	'=2011119	NA (NA)	contig_1	5513839	2144770 =	11 (0.070)	189 (1.220)	110/294	0.1	coding (855/876 nt)	pgaptmp_001964	AAA family ATPase	intergenic (+386/+161)	pgaptmp_002075/pgaptmp_002076	phosphatase PAP2 family protein/hypothetical protein	0	0	0	94.5
Patient	Seq ID 1	Length 1	Position 1	Reads (Cov) 1	Seq ID 2	Length 2	Position 2	Reads (Cov) 2	Reads (Cov)	Score	Skew	Annotation 1	Gene 1	Product 1	Annotation 2	Gene 2	Product 2	ref_K229_map_K153	ref_K229_map_K229	ref_K229_map_K229cured	ref_K229_map_K151	ref_K229_map_K152
WDV	contig_1	5348861	'=1853612	0 (0.000)	contig_1	5348861	1854390 =	0 (0.000)	210 (1.180)	65/276	0.1	intergenic (‑47/+16)	pstS/pgaptmp_001793	phosphate ABC transporter substrate‑binding protein PstS/IS1 family transposase	intergenic (‑65/+289)	pgaptmp_001793/glmS	IS1 family transposase/glutamine‑‑fructose‑6‑phosphate transaminase (isomerizing)	100	0	0	0	0
WDV	contig_1	5348861	131047 =	13 (0.080)	contig_1	5348861	'=265473	NA (NA)	203 (1.310)	123/294	0.0	intergenic (+153/+394)	pgaptmp_000109/pgaptmp_000110	hypothetical protein/phosphatase PAP2 family protein	intergenic (+15/‑1)	pgaptmp_000222/pgaptmp_000223	IS1 family transposase/chromosome segregation protein SMC	0	0	0	0	94.0
WDV	contig_1	5348861	'=131055	11 (0.070)	contig_1	5348861	264706 =	NA (NA)	220 (1.420)	117/294	0.1	intergenic (+161/+386)	pgaptmp_000109/pgaptmp_000110	hypothetical protein/phosphatase PAP2 family protein	coding (855/876 nt)	pgaptmp_000221	AAA family ATPase	0	0	0	0	95.2
Patient	Seq ID 1	Length 1	Position 1	Reads (Cov) 1	Seq ID 2	Length 2	Position 2	Reads (Cov) 2	Reads (Cov)	Score	Skew	Annotation 1	Gene 1	Product 1	Annotation 2	Gene 2	Product 2	ref_K163_map_K163	ref_K163_map_K165-2	ref_K165_map_K165-3	ref_K165_map_K165-4	ref_K165_map_K165-5	ref_K165_map_K165-1	ref_K165_map_K165-6	ref_K165_map_K165-7	ref_K163_map_K164	ref_K163_map_K166
JWC	1	5367615	'=1228172	NA (NA)	1	5367615	1228183 =	NA (NA)	159 (1.110)+GACACGATGATGTTTTAC	50/258	0.3	intergenic (+152/‑31)	pgaptmp_001208/pgaptmp_001209	tRNA‑Glu/23S ribosomal RNA	intergenic (+163/‑20)	pgaptmp_001208/pgaptmp_001209	tRNA‑Glu/23S ribosomal RNA	0	NA	0	0	0	0	0	0	0	0
JWC	1	5367615	1510190 =	3 (0.020)	2	223898	'=218002	NA (NA)	156 (0.940)	61/294	0.2	coding (281/1089 nt)	pgaptmp_001481	acyltransferase	intergenic (+15/+760)	pgaptmp_005435/pgaptmp_005436	IS1 family transposase/IS3 family transposase	0	98.1	0	0	0	0	0	0	0	0
JWC	1	5367615	'=1510198	13 (0.080)	3	65499	'=33164	NA (NA)	182 (1.370)	67/294	0.0	coding (273/1089 nt)	pgaptmp_001481	acyltransferase	intergenic (‑55/‑1)	pgaptmp_005483/pgaptmp_005484	IS1 family transposase/DGQHR domain‑containing protein	0	93.3	0	0	0	0	0	0	0	0
JWC	1	5367615	1788870 =	14 (0.090)	2	223898	'=218002	NA (NA)	217 (1.310)	59/294	0.2	coding (462/1896 nt)	pgaptmp_001719	DUF4422 domain‑containing protein	intergenic (+15/+760)	pgaptmp_005435/pgaptmp_005436	IS1 family transposase/IS3 family transposase	0	93.9	0	0	0	0	0	0	0	0
JWC	1	5367615	'=1788878	12 (0.070)	3	65499	'=33164	NA (NA)	144 (1.080)	56/294	0.0	coding (470/1896 nt)	pgaptmp_001719	DUF4422 domain‑containing protein	intergenic (‑55/‑1)	pgaptmp_005483/pgaptmp_005484	IS1 family transposase/DGQHR domain‑containing protein	0	92.3	0	0	0	0	0	0	0	0
JWC	1	5367615	'=4294895	NA (NA)	1	5367615	4294906 =	NA (NA)	172 (1.200)+GTAAAACATCATCGTGTC	26/258	2.8	intergenic (‑20/+150)	pgaptmp_004206/pgaptmp_004207	23S ribosomal RNA/tRNA‑Ala	intergenic (‑31/+139)	pgaptmp_004206/pgaptmp_004207	23S ribosomal RNA/tRNA‑Ala	0	NA	0	0	0	0	0	0	0	0
JWC	3	65499	'=10159	NA (NA)	3	65499	10359 =	0 (0.000)	96 (0.930)	43/294	0.3	intergenic (‑55/‑164)	pgaptmp_005447/pgaptmp_005448	IS1 family transposase/carbapenem‑hydrolyzing class D beta‑lactamase OXA‑48	coding (37/798 nt)	pgaptmp_005448	carbapenem‑hydrolyzing class D beta‑lactamase OXA‑48	0	100	0	0	0	0	0	0	0	0
JWC	1	5367615	'=1228172	0 (0.000)	1	5367615	1228183 =	NA (NA)	188 (1.290)+GACACGATGATGTTTTAC	57/258	0.2	intergenic (+152/‑31)	pgaptmp_001208/pgaptmp_001209	tRNA‑Glu/23S ribosomal RNA	intergenic (+163/‑20)	pgaptmp_001208/pgaptmp_001209	tRNA‑Glu/23S ribosomal RNA	0	0	100	0	0	0	0	0	0	0
JWC	1	5367615	1615312 =	13 (0.080)	3	65499	'=33164	NA (NA)	170 (1.110)	70/294	0.0	intergenic (‑726/‑46)	rcsD/ompK36	phosphotransferase RcsD/porin OmpK36	intergenic (‑55/‑1)	pgaptmp_005483/pgaptmp_005484	IS1 family transposase/DGQHR domain‑containing protein	0	0	92.9	0	0	0	0	0	0	0
JWC	1	5367615	'=1615320	7 (0.040)	2	223898	'=218002	NA (NA)	140 (0.800)	68/294	0.2	intergenic (‑734/‑38)	rcsD/ompK36	phosphotransferase RcsD/porin OmpK36	intergenic (+15/+760)	pgaptmp_005435/pgaptmp_005436	IS1 family transposase/IS3 family transposase	0	0	95.2	0	0	0	0	0	0	0
JWC	1	5367615	'=1228182	NA (NA)	1	5367615	1228183 =	NA (NA)	118 (0.810)+TTTAC	39/282	1.5	intergenic (+162/‑21)	pgaptmp_001208/pgaptmp_001209	tRNA‑Glu/23S ribosomal RNA	intergenic (+163/‑20)	pgaptmp_001208/pgaptmp_001209	tRNA‑Glu/23S ribosomal RNA	0	0	0	NA	0	0	0	0	0	0
JWC	1	5367615	1615312 =	7 (0.050)	3	65499	'=33164	NA (NA)	174 (1.280)	66/292	0.0	intergenic (‑726/‑46)	rcsD/ompK36	phosphotransferase RcsD/porin OmpK36	intergenic (‑55/‑1)	pgaptmp_005483/pgaptmp_005484	IS1 family transposase/DGQHR domain‑containing protein	0	0	0	96.1	0	0	0	0	0	0
JWC	1	5367615	'=1615320	3 (0.020)	2	223898	'=218002	NA (NA)	149 (0.940)	57/292	0.4	intergenic (‑734/‑38)	rcsD/ompK36	phosphotransferase RcsD/porin OmpK36	intergenic (+15/+760)	pgaptmp_005435/pgaptmp_005436	IS1 family transposase/IS3 family transposase	0	0	0	98.0	0	0	0	0	0	0
JWC	1	5367615	'=1228172	NA (NA)	1	5367615	1228183 =	NA (NA)	166 (1.270)+GACACGATGATGTTTTAC	47/258	0.5	intergenic (+152/‑31)	pgaptmp_001208/pgaptmp_001209	tRNA‑Glu/23S ribosomal RNA	intergenic (+163/‑20)	pgaptmp_001208/pgaptmp_001209	tRNA‑Glu/23S ribosomal RNA	0	0	0	0	NA	0	0	0	0	0
JWC	1	5367615	1615312 =	9 (0.060)	3	65499	'=33164	NA (NA)	150 (1.140)	68/294	0.0	intergenic (‑726/‑46)	rcsD/ompK36	phosphotransferase RcsD/porin OmpK36	intergenic (‑55/‑1)	pgaptmp_005483/pgaptmp_005484	IS1 family transposase/DGQHR domain‑containing protein	0	0	0	0	94.3	0	0	0	0	0
JWC	1	5367615	'=1615320	11 (0.070)	2	223898	'=218002	NA (NA)	128 (0.810)	59/294	0.3	intergenic (‑734/‑38)	rcsD/ompK36	phosphotransferase RcsD/porin OmpK36	intergenic (+15/+760)	pgaptmp_005435/pgaptmp_005436	IS1 family transposase/IS3 family transposase	0	0	0	0	92.1	0	0	0	0	0
JWC	1	5367615	'=452099	60 (0.400)	1	5367615	452110 =	NA (NA)	194 (1.480)+GACACGATGATGTTTTAC	50/258	0.4	intergenic (+168/‑31)	pgaptmp_000440/pgaptmp_000441	16S ribosomal RNA/23S ribosomal RNA	intergenic (+179/‑20)	pgaptmp_000440/pgaptmp_000441	16S ribosomal RNA/23S ribosomal RNA	0	0	0	0	0	78.6	0	0	0	0
JWC	1	5367615	'=1228172	0 (0.000)	1	5367615	1228183 =	NA (NA)	93 (0.710)+GACACGATGATGTTTTAC	30/258	2.4	intergenic (+152/‑31)	pgaptmp_001208/pgaptmp_001209	tRNA‑Glu/23S ribosomal RNA	intergenic (+163/‑20)	pgaptmp_001208/pgaptmp_001209	tRNA‑Glu/23S ribosomal RNA	0	0	0	0	0	100	0	0	0	0
JWC	1	5367615	1510190 =	2 (0.010)	2	223898	'=218002	NA (NA)	142 (0.920)	57/294	0.4	coding (281/1089 nt)	pgaptmp_001481	acyltransferase	intergenic (+15/+760)	pgaptmp_005435/pgaptmp_005436	IS1 family transposase/IS3 family transposase	0	0	0	0	0	98.6	0	0	0	0
JWC	1	5367615	'=1510198	10 (0.070)	3	65499	'=33164	NA (NA)	155 (1.260)	58/294	0.0	coding (273/1089 nt)	pgaptmp_001481	acyltransferase	intergenic (‑55/‑1)	pgaptmp_005483/pgaptmp_005484	IS1 family transposase/DGQHR domain‑containing protein	0	0	0	0	0	93.9	0	0	0	0
JWC	1	5367615	1788870 =	15 (0.100)	2	223898	'=218002	NA (NA)	152 (0.980)	63/294	0.2	coding (462/1896 nt)	pgaptmp_001719	DUF4422 domain‑containing protein	intergenic (+15/+760)	pgaptmp_005435/pgaptmp_005436	IS1 family transposase/IS3 family transposase	0	0	0	0	0	91.0	0	0	0	0
JWC	1	5367615	'=1788878	15 (0.100)	3	65499	'=33164	NA (NA)	131 (1.060)	55/294	0.1	coding (470/1896 nt)	pgaptmp_001719	DUF4422 domain‑containing protein	intergenic (‑55/‑1)	pgaptmp_005483/pgaptmp_005484	IS1 family transposase/DGQHR domain‑containing protein	0	0	0	0	0	89.7	0	0	0	0
JWC	3	65499	'=10159	NA (NA)	3	65499	10359 =	0 (0.000)	94 (0.970)	48/294	0.2	intergenic (‑55/‑164)	pgaptmp_005447/pgaptmp_005448	IS1 family transposase/carbapenem‑hydrolyzing class D beta‑lactamase OXA‑48	coding (37/798 nt)	pgaptmp_005448	carbapenem‑hydrolyzing class D beta‑lactamase OXA‑48	0	0	0	0	0	100	0	0	0	0
JWC	1	5367615	'=1228172	0 (0.000)	1	5367615	1228183 =	NA (NA)	163 (1.060)+GACACGATGATGTTTTAC	43/258	1.2	intergenic (+152/‑31)	pgaptmp_001208/pgaptmp_001209	tRNA‑Glu/23S ribosomal RNA	intergenic (+163/‑20)	pgaptmp_001208/pgaptmp_001209	tRNA‑Glu/23S ribosomal RNA	0	0	0	0	0	0	100	0	0	0
JWC	1	5367615	1510190 =	5 (0.030)	2	223898	'=218002	NA (NA)	147 (0.810)	56/294	0.7	coding (281/1089 nt)	pgaptmp_001481	acyltransferase	intergenic (+15/+760)	pgaptmp_005435/pgaptmp_005436	IS1 family transposase/IS3 family transposase	0	0	0	0	0	0	96.7	0	0	0
JWC	1	5367615	'=1510198	16 (0.090)	3	65499	'=33164	NA (NA)	185 (1.170)	64/294	0.1	coding (273/1089 nt)	pgaptmp_001481	acyltransferase	intergenic (‑55/‑1)	pgaptmp_005483/pgaptmp_005484	IS1 family transposase/DGQHR domain‑containing protein	0	0	0	0	0	0	92.0	0	0	0
JWC	1	5367615	1788870 =	9 (0.050)	2	223898	'=218002	NA (NA)	190 (1.050)	64/294	0.3	coding (462/1896 nt)	pgaptmp_001719	DUF4422 domain‑containing protein	intergenic (+15/+760)	pgaptmp_005435/pgaptmp_005436	IS1 family transposase/IS3 family transposase	0	0	0	0	0	0	95.5	0	0	0
JWC	1	5367615	'=1788878	19 (0.110)	3	65499	'=33164	NA (NA)	184 (1.160)	72/294	0.0	coding (470/1896 nt)	pgaptmp_001719	DUF4422 domain‑containing protein	intergenic (‑55/‑1)	pgaptmp_005483/pgaptmp_005484	IS1 family transposase/DGQHR domain‑containing protein	0	0	0	0	0	0	90.6	0	0	0
JWC	3	65499	'=10159	NA (NA)	3	65499	10359 =	0 (0.000)	149 (1.050)	67/294	0.1	intergenic (‑55/‑164)	pgaptmp_005447/pgaptmp_005448	IS1 family transposase/carbapenem‑hydrolyzing class D beta‑lactamase OXA‑48	coding (37/798 nt)	pgaptmp_005448	carbapenem‑hydrolyzing class D beta‑lactamase OXA‑48	0	0	0	0	0	0	100	0	0	0
JWC	1	5367615	1510190 =	4 (0.020)	2	223898	'=218002	NA (NA)	158 (0.840)	59/292	0.7	coding (281/1089 nt)	pgaptmp_001481	acyltransferase	intergenic (+15/+760)	pgaptmp_005435/pgaptmp_005436	IS1 family transposase/IS3 family transposase	0	0	0	0	0	0	0	97.5	0	0
JWC	1	5367615	'=1510198	12 (0.070)	3	65499	'=33164	NA (NA)	209 (1.300)	75/292	0.0	coding (273/1089 nt)	pgaptmp_001481	acyltransferase	intergenic (‑55/‑1)	pgaptmp_005483/pgaptmp_005484	IS1 family transposase/DGQHR domain‑containing protein	0	0	0	0	0	0	0	94.6	0	0
JWC	1	5367615	1788870 =	14 (0.080)	2	223898	'=218002	NA (NA)	177 (0.940)	57/292	0.8	coding (462/1896 nt)	pgaptmp_001719	DUF4422 domain‑containing protein	intergenic (+15/+760)	pgaptmp_005435/pgaptmp_005436	IS1 family transposase/IS3 family transposase	0	0	0	0	0	0	0	92.7	0	0
JWC	1	5367615	'=1788878	15 (0.080)	3	65499	'=33164	NA (NA)	162 (1.010)	55/292	0.4	coding (470/1896 nt)	pgaptmp_001719	DUF4422 domain‑containing protein	intergenic (‑55/‑1)	pgaptmp_005483/pgaptmp_005484	IS1 family transposase/DGQHR domain‑containing protein	0	0	0	0	0	0	0	91.5	0	0
JWC	3	65499	'=10159	NA (NA)	3	65499	10359 =	0 (0.000)	144 (1.030)	59/292	0.2	intergenic (‑55/‑164)	pgaptmp_005447/pgaptmp_005448	IS1 family transposase/carbapenem‑hydrolyzing class D beta‑lactamase OXA‑48	coding (37/798 nt)	pgaptmp_005448	carbapenem‑hydrolyzing class D beta‑lactamase OXA‑48	0	0	0	0	0	0	0	100	0	0
JWC	1	5367615	'=1228172	NA (NA)	1	5367615	1228183 =	NA (NA)	461 (2.200)+GACACGATGATGTTTTAC	177/256	0.0	intergenic (+152/‑31)	pgaptmp_001208/pgaptmp_001209	tRNA‑Glu/23S ribosomal RNA	intergenic (+163/‑20)	pgaptmp_001208/pgaptmp_001209	tRNA‑Glu/23S ribosomal RNA	0	0	0	0	0	0	0	0	NA	0
JWC	1	5367615	'=4294895	NA (NA)	1	5367615	4294896 =	NA (NA)	260 (1.220)+GTAAA	101/282	1.3	intergenic (‑20/+150)	pgaptmp_004206/pgaptmp_004207	23S ribosomal RNA/tRNA‑Ala	intergenic (‑21/+149)	pgaptmp_004206/pgaptmp_004207	23S ribosomal RNA/tRNA‑Ala	0	0	0	0	0	0	0	0	0	NA
Patient	Seq ID 1	Length 1	Position 1	Reads (Cov) 1	Seq ID 2	Length 2	Position 2	Reads (Cov) 2	Reads (Cov)	Score	Skew	Annotation 1	Gene 1	Product 1	Annotation 2	Gene 2	Product 2	ref_K165-2_map_K163	ref_K165-2_map_K165-2	ref_K165-2_map_K165cured	ref_K165_map_K165-3	ref_K165_map_K165-4	ref_K165_map_K165-5	ref_K165_map_K165-1	ref_K165_map_K165-6	ref_K165_map_K165-7	ref_K165_map_K164	ref_K165_map_K166
JWC	3	65300	'=10159	NA (NA)	3	65300	'=12467	176 (1.240)	143 (1.010)	51/292	0.3	intergenic (‑55/‑16)	pgaptmp_005455/blaOXA	IS1 family transposase/OXA‑48 family class D beta‑lactamase	coding (31/1209 nt)	pgaptmp_005458	IS4‑like element IS10A family transposase	44.8	0	0	0	0	0	0	0	0	0	0
JWC	3	65300	10160 =	0 (0.000)	3	65300	12330 =	129 (0.910)	69 (0.840)+61 bp	28/170	0.4	intergenic (‑56/‑15)	pgaptmp_005455/blaOXA	IS1 family transposase/OXA‑48 family class D beta‑lactamase	intergenic (‑196/‑107)	pgaptmp_005457/pgaptmp_005458	LysR family transcriptional regulator/IS4‑like element IS10A family transposase	64.8	0	0	0	0	0	0	0	0	0	0
JWC	1	5369141	'=1510974	NA (NA)	1	5369141	4725413 =	10 (0.060)	189 (1.100)	67/294	0.1	coding (282/303 nt)	pgaptmp_001483	acyltransferase	coding (579/4278 nt)	pgaptmp_004614	hypothetical protein	0	0	95.0	0	0	0	0	0	0	0	0
JWC	1	5369141	1789684 =	NA (NA)	1	5369141	'=4725422	19 (0.110)	196 (1.150)	62/292	0.2	intergenic (+1/‑54)	pgaptmp_001721/pgaptmp_001722	DUF4422 domain‑containing protein/IS1 family transposase	coding (570/4278 nt)	pgaptmp_004614	hypothetical protein	0	0	91.2	0	0	0	0	0	0	0	0
JWC	1	5369141	1510207 =	NA (NA)	1	5369141	1616116 =	13 (0.080)	170 (1.020)	70/294	0.1	coding (14/831 nt)	pgaptmp_001481	acyltransferase family protein	intergenic (‑726/‑46)	rcsD/ompK36	phosphotransferase RcsD/porin OmpK36	0	0	0	92.9	0	0	0	0	0	0	0
JWC	1	5369141	'=1616124	7 (0.040)	1	5369141	'=1790450	NA (NA)	140 (0.840)	65/294	0.2	intergenic (‑734/‑38)	rcsD/ompK36	phosphotransferase RcsD/porin OmpK36	intergenic (+15/‑2)	pgaptmp_001722/pgaptmp_001723	IS1 family transposase/DUF4422 domain‑containing protein	0	0	0	95.2	0	0	0	0	0	0	0
JWC	3	65300	'=10159	NA (NA)	3	65300	'=12467	130 (0.930)	152 (1.090)	62/294	0.1	intergenic (‑55/‑16)	pgaptmp_005455/blaOXA	IS1 family transposase/OXA‑48 family class D beta‑lactamase	coding (31/1209 nt)	pgaptmp_005458	IS4‑like element IS10A family transposase	0	0	0	53.9	0	0	0	0	0	0	0
JWC	3	65300	10160 =	0 (0.000)	3	65300	12330 =	138 (0.990)	55 (0.680)+61 bp	23/172	1.1	intergenic (‑56/‑15)	pgaptmp_005455/blaOXA	IS1 family transposase/OXA‑48 family class D beta‑lactamase	intergenic (‑196/‑107)	pgaptmp_005457/pgaptmp_005458	LysR family transcriptional regulator/IS4‑like element IS10A family transposase	0	0	0	57.8	0	0	0	0	0	0	0
JWC	1	5369141	1510207 =	NA (NA)	1	5369141	1616116 =	7 (0.050)	174 (1.160)	67/292	0.1	coding (14/831 nt)	pgaptmp_001481	acyltransferase family protein	intergenic (‑726/‑46)	rcsD/ompK36	phosphotransferase RcsD/porin OmpK36	0	0	0	0	96.1	0	0	0	0	0	0
JWC	1	5369141	'=1616124	3 (0.020)	1	5369141	'=1790450	NA (NA)	149 (0.990)	55/292	0.5	intergenic (‑734/‑38)	rcsD/ompK36	phosphotransferase RcsD/porin OmpK36	intergenic (+15/‑2)	pgaptmp_001722/pgaptmp_001723	IS1 family transposase/DUF4422 domain‑containing protein	0	0	0	0	98.0	0	0	0	0	0	0
JWC	3	65300	'=10159	NA (NA)	3	65300	'=12467	125 (1.030)	115 (0.950)	45/292	0.6	intergenic (‑55/‑16)	pgaptmp_005455/blaOXA	IS1 family transposase/OXA‑48 family class D beta‑lactamase	coding (31/1209 nt)	pgaptmp_005458	IS4‑like element IS10A family transposase	0	0	0	0	47.9	0	0	0	0	0	0
JWC	3	65300	10160 =	0 (0.000)	3	65300	12330 =	123 (1.020)	42 (0.600)+61 bp	24/170	0.7	intergenic (‑56/‑15)	pgaptmp_005455/blaOXA	IS1 family transposase/OXA‑48 family class D beta‑lactamase	intergenic (‑196/‑107)	pgaptmp_005457/pgaptmp_005458	LysR family transcriptional regulator/IS4‑like element IS10A family transposase	0	0	0	0	54.0	0	0	0	0	0	0
JWC	1	5369141	1510207 =	NA (NA)	1	5369141	1616116 =	9 (0.060)	150 (1.000)	69/294	0.1	coding (14/831 nt)	pgaptmp_001481	acyltransferase family protein	intergenic (‑726/‑46)	rcsD/ompK36	phosphotransferase RcsD/porin OmpK36	0	0	0	0	0	94.3	0	0	0	0	0
JWC	1	5369141	'=1616124	11 (0.070)	1	5369141	'=1790450	NA (NA)	128 (0.860)	58/294	0.3	intergenic (‑734/‑38)	rcsD/ompK36	phosphotransferase RcsD/porin OmpK36	intergenic (+15/‑2)	pgaptmp_001722/pgaptmp_001723	IS1 family transposase/DUF4422 domain‑containing protein	0	0	0	0	0	92.1	0	0	0	0	0
JWC	3	65300	'=10159	NA (NA)	3	65300	'=12467	89 (0.770)	117 (1.020)	48/294	0.4	intergenic (‑55/‑16)	pgaptmp_005455/blaOXA	IS1 family transposase/OXA‑48 family class D beta‑lactamase	coding (31/1209 nt)	pgaptmp_005458	IS4‑like element IS10A family transposase	0	0	0	0	0	56.8	0	0	0	0	0
JWC	3	65300	10160 =	0 (0.000)	3	65300	12330 =	86 (0.750)	47 (0.700)+61 bp	25/172	0.6	intergenic (‑56/‑15)	pgaptmp_005455/blaOXA	IS1 family transposase/OXA‑48 family class D beta‑lactamase	intergenic (‑196/‑107)	pgaptmp_005457/pgaptmp_005458	LysR family transcriptional regulator/IS4‑like element IS10A family transposase	0	0	0	0	0	65.2	0	0	0	0	0
JWC	1	5369141	'=3323092	130 (0.870)	1	5369141	3323133 =	145 (0.970)	15 (0.640)+124 bp	6/46	0.8	intergenic (‑591/+3109)	pgaptmp_003267/pgaptmp_003268	hypothetical protein/Ig‑like domain repeat protein	intergenic (‑632/+3068)	pgaptmp_003267/pgaptmp_003268	hypothetical protein/Ig‑like domain repeat protein	0	0	0	0	0	0	41.1	0	0	0	0
JWC	1	5369141	'=1510206	0 (0.000)	1	5369141	1510984 =	0 (0.000)	207 (0.920)	134/274	0.1	coding (15/831 nt)	pgaptmp_001481	acyltransferase family protein	coding (272/303 nt)	pgaptmp_001483	acyltransferase	0	0	0	0	0	0	0	0	0	100	0
JWC	3	65300	'=10159	NA (NA)	3	65300	'=12467	295 (0.960)	345 (1.120)	171/292	0.1	intergenic (‑55/‑16)	pgaptmp_005455/blaOXA	IS1 family transposase/OXA‑48 family class D beta‑lactamase	coding (31/1209 nt)	pgaptmp_005458	IS4‑like element IS10A family transposase	0	0	0	0	0	0	0	0	0	53.9	0
JWC	3	65300	10160 =	0 (0.000)	3	65300	12330 =	301 (0.980)	218 (1.220)+61 bp	111/170	0.0	intergenic (‑56/‑15)	pgaptmp_005455/blaOXA	IS1 family transposase/OXA‑48 family class D beta‑lactamase	intergenic (‑196/‑107)	pgaptmp_005457/pgaptmp_005458	LysR family transcriptional regulator/IS4‑like element IS10A family transposase	0	0	0	0	0	0	0	0	0	71.4	0
JWC	1	5369141	'=1510206	0 (0.000)	1	5369141	1510984 =	0 (0.000)	118 (0.570)	90/274	1.9	coding (15/831 nt)	pgaptmp_001481	acyltransferase family protein	coding (272/303 nt)	pgaptmp_001483	acyltransferase	0	0	0	0	0	0	0	0	0	0	100
JWC	3	65300	'=10159	NA (NA)	3	65300	'=12467	305 (0.930)	360 (1.090)	189/292	0.0	intergenic (‑55/‑16)	pgaptmp_005455/blaOXA	IS1 family transposase/OXA‑48 family class D beta‑lactamase	coding (31/1209 nt)	pgaptmp_005458	IS4‑like element IS10A family transposase	0	0	0	0	0	0	0	0	0	0	54.1
JWC	3	65300	10160 =	0 (0.000)	3	65300	12330 =	310 (0.940)	201 (1.050)+61 bp	102/170	0.1	intergenic (‑56/‑15)	pgaptmp_005455/blaOXA	IS1 family transposase/OXA‑48 family class D beta‑lactamase	intergenic (‑196/‑107)	pgaptmp_005457/pgaptmp_005458	LysR family transcriptional regulator/IS4‑like element IS10A family transposase	0	0	0	0	0	0	0	0	0	0	69.1
