## Supplementary Table 4 for "Within-patient evolution of plasmid-mediated antimicrobial resistance"

### Sheet: TableS4_info
This table contains the following information: i) In Plasmids_for_MolBiology tab we indicate the synthetic plasmids used in this study. See methods for more info. ii) In primers tab we indicate the plasmids used during this study. See methods for more info.

### Sheet: Plasmids_for_MolBiology
Plasmid name	Accesion Number	Usage	Origin
pBGC	MT702881	competition assay	Alonso-del Valle, A. et al. Variability of plasmid fitness effects contributes to plasmid persistence in bacterial communities. Nature Communications 12, 2653 (2021)
pBGA	-	competition assay	This study
pLC10-Kan	-	Remove pOXA-48	David Bikard lab
pLC10-Apra	-	Remove pOXA-48	This study
pMDIAI	unknown	Isolating Apramicin gene	Yang, J. et al. High-Efficiency Scarless Genetic Modification in Escherichia coli by Using Lambda Red Recombination and I-SceI Cleavage. Applied and Environmental Microbiology 80, 3826–3834 (2014).

### Sheet: primers
Primer name	Sequence	usage
Oxa-48Fw	TTGGTGGCATCGATTATCGG	Targeting pOXA-48
Oxa-48Rev	GAGCACTTCTTTTGTGATGGC	Targeting pOXA-48
inc-LFw	CGGAACCGACATGTGCCTACT	Targeting pOXA-48
incL/M Rev	GAACTCCGGCGAAAGACCTTC	Targeting pOXA-48
329F	GCCCGGCATCCAACGCCATT	Targeting blaOXA-48 deletion
330R	CTGATTTGCTCCGTGGCCG	Targeting blaOXA-48 deletion
pLC10_Fw	CTCGGTAGTGGGATACGACGA	Targeting pLC10-Kan & pLC10-Apra
pLC10_Rev	CACTGAAAGCACAGCGGCTG	Targeting pLC10-Kan & pLC10-Apra
crRNA BsaI PemK F	CACAGTTGTGCCCGTGACCAGCGG	Constructing pLC10-Kan & pLC10-Apra
crRNA BsaI PemK R	AAACCCGCTGGTCACGGGCACAAC	Constructing pLC10-Kan & pLC10-Apra
F1_fwd	TTGGCTGAGCTCAGAATTGGTTAATTGGTTGTG	Constructing pLC10-Apra
F1_rev	ATAAGCTGTCAAACCAGATCAATTCGCGCTAACTCACATTAATTG	Constructing pLC10-Apra
F2_fwd	GATCTGGTTTGACAGCTTATCATCGACTG	Constructing pLC10-Apra
F2_rev	TCCATTGGCGCGTGGCAATAGTCGTTTTG	Constructing pLC10-Apra
F3_fwd	TATTGCCACGCGCCAATGGACCAACATAATAAGGAATTCG	Constructing pLC10-Apra
F3_rev	CTGATGACATAACACCCCTTGTATTACTG	Constructing pLC10-Apra
Apra_fwd	AAGGGGTGTTATGTCATCAGCGGTGGAG	Constructing pLC10-Apra
Apra_rev	CCAATTCTGAGCTCAGCCAATCGACTGG	Constructing pLC10-Apra
pBG_fwd	ATTGGCTGAGTTTTTTTAAGGCAGTTATTGG	Constructing pBGA
pBG_rev	CTGATGACATTTTAGCTTCCTTAGCTCC	Constructing pBGA
apraR_fwd	GGAAGCTAAAATGTCATCAGCGGTGGAG	Constructing pBGA
apraR_rev	CTTAAAAAAACTCAGCCAATCGACTGGC	Constructing pBGA
OXA48_fw	GGATACTCGACTAGAACTGAA	Estimating PCN by qPCR
OXA48_rv	GTGGGCATATCCATATTCATG	Estimating PCN by qPCR
dnaE_fw	GGCAAATTGATGACCAGCTT	Estimating PCN by qPCR
dnaE_rv	GCATCCGCCCTCTGATAGTA	Estimating PCN by qPCR
